# Synaptic proteome diversity is shaped by the levels of glutamate receptors and their regulatory proteins

**DOI:** 10.1101/2024.04.04.588090

**Authors:** Rita Reig-Viader, Diego del Castillo-Berges, Albert Burgas-Pau, Daniel Arco-Alonso, Oriana Zerpa-Rios, David Ramos-Vicente, Javier Picañol, Aida Castellanos, David Soto, Nerea Roher, Carlos Sindreu, Àlex Bayés

**Affiliations:** Molecular Physiology of the Synapse Laboratory, Institut de Recerca Sant Pau (IR Sant Pau), Barcelona, Spain; Universitat Autònoma de Barcelona (UAB), Bellaterra (Cerdanyola del Vallès), Spain; Unitat mixta d’Investigació IRTA-UAB en Sanitat Animal. Centre de Recerca en Sanitat Animal (CReSA), Bellaterra (Cerdanyola del Vallès), Spain; IRTA. Programa de Sanitat Animal. Centre de Recerca en Sanitat Animal (CreSA), Bellaterra, 08193, Catalonia. Spain; Institute of Biotechnology and Biomedicine (IBB) and Department of Cell Biology, Physiology and Immunology, Universitat Autònoma de Barcelona, Bellaterra (Cerdanyola del Vallès), Spain; Neurodegenerative Diseases Research Group, Vall d’Hebron Research Institute, Centre for Networked Biomedical Research on Neurodegenerative Diseases (CIBERNED), Barcelona, Catalonia, Spain; Neurophysiology Laboratory, Department of Biomedicine, Faculty of Medicine and Health Sciences, Institute of Neurosciences, University of Barcelona, 08036 Barcelona, Spain; CIBER de Bioingeniería, Biomateriales y Nanomedicina (CIBER-BBN), Madrid, Spain; Institut d’Investigacions Biomèdiques August Pi i Sunyer (IDIBAPS), Barcelona, Spain and CIBER on Rare Diseases CIBERER, Instituto de Salud Carlos III

**Keywords:** Synaptic type, proteomics, proteome diversity, transcriptomics, laser-capture microdissection, hippocampus, trisynaptic circuit, glutamate receptors, gene regulation

## Abstract

Synapses formed by equivalent pairs of pre- and postsynaptic neurons have similar electrophysiological characteristics, belonging to the same type. However, these are generally confined to microscopic brain regions, precluding their proteomic analysis. This fact has greatly limited our ability to investigate the molecular basis of synaptic physiology. We introduce a procedure to characterise the synaptic proteome of microscopic brain regions and explore the molecular diversity among the synapses forming the trisynaptic circuit in the hippocampus. While we observe a remarkable proteomic diversity among these synapses, we also report that proteins involved in the regulation of the function of glutamate receptors are differentially expressed in all of them. Moreover, neuron-specific gene expression programs would contribute to their regulation. Here, we introduce a combined proteomics and transcriptomics analysis uncovering a previously unrecognised neuron-specific control of synaptic proteome diversity, directed towards the regulation of glutamate receptors and their regulatory proteins.
