## Supplementary Table 5 for "Synaptic proteome diversity is shaped by the levels of glutamate receptors and their regulatory proteins"

### Sheet: SUPPL TABLE 5
LEGEND
Supplementary Table 5. Genes coding for synaptic proteins that have differential RNA expression levels between neuronal classes.
Sheet#1: Table with the number of genes found with a statistically significant up- or down-expression in each neuronal class.
Sheet#2: List of gene names significantly up- or down-regulated in each class. The ratio of genes up vs. down-regulated is also provided.
Sheet#3: List of genes significantly up-regulated in one or two classes.

### Sheet: Summary Table
Class	Significant UP	Significant DOWN	Ratio UP:DOWN
CA1	46	93	0.494624
CA1-ProS	38	51	0.745098
CA2	129	187	0.68984
CA3	60	95	0.631579
DG	138	225	0.613333
CT SUB	72	140	0.514286
NP SUB	110	174	0.632184
SUB-ProS	67	88	0.761364

### Sheet: Gens UP and DOWN
CA1					CA1-ProS					CA2					CA3					DG					CT SUB					NP SUB					SUB-ProS
Gene	Expression	Gene	Expression		Gene	Expression	Gene	Expression		Gene	Expression	Gene	Expression		Gene	Expression	Gene	Expression		Gene	Expression	Gene	Expression		Gene	Expression	Gene	Expression		Gene	Expression	Gene	Expression		Gene	Expression	Gene	Expression
Fibcd1	UP	Lrrtm4	DOWN		Cntnap2	UP	Kcnab1	DOWN		Cpne4	UP	Fibcd1	DOWN		Hpca	UP	Lrrtm4	DOWN		Lrrtm4	UP	Cpne8	DOWN		Lrrtm4	UP	Fibcd1	DOWN		Ptprd	UP	Fibcd1	DOWN		Cpne8	UP	Fibcd1	DOWN
Atp2b1	UP	Ncald	DOWN		Cacnb2	UP	Ncald	DOWN		Hpca	UP	Atp2b1	DOWN		Epha4	UP	Cpne8	DOWN		Iqgap2	UP	Gpc5	DOWN		Ncald	UP	Cpne8	DOWN		Cpne4	UP	Atp2b1	DOWN		Tspan13	UP	Kcnab1	DOWN
Wfs1	UP	Snap25	DOWN		Prkcb	UP	Cpne4	DOWN		Map1b	UP	Cpne8	DOWN		Nrip3	UP	Arhgap12	DOWN		Ppp3ca	UP	Cntnap2	DOWN		Ptprd	UP	Iqgap2	DOWN		Fut9	UP	Iqgap2	DOWN		Pex5l	UP	Ppp3ca	DOWN
Cpne8	UP	Ptprd	DOWN		Sorcs3	UP	Hpca	DOWN		Gria1	UP	Iqgap2	DOWN		Efr3b	UP	Ntm	DOWN		Grin2a	UP	Ntm	DOWN		Fut9	UP	Arhgap12	DOWN		Lrrtm3	UP	Grin2b	DOWN		Nrip3	UP	Ncald	DOWN
Iqgap2	UP	Cpne4	DOWN		Adgrl3	UP	Fut9	DOWN		Epha4	UP	Arhgap12	DOWN		Cacna1c	UP	Ptprd	DOWN		Sphkap	UP	Snap25	DOWN		Prkcb	UP	Kcnab1	DOWN		Rph3a	UP	Gpc5	DOWN		Grm8	UP	Cacnb2	DOWN
Arhgap12	UP	Celf4	DOWN		Stum	UP	Rph3a	DOWN		Cnih2	UP	Cntnap2	DOWN		Shisa6	UP	Fut9	DOWN		Doc2b	UP	Tspan13	DOWN		Lrrtm3	UP	Gpc5	DOWN		Grm8	UP	Cntnap2	DOWN		Cdh10	UP	Sphkap	DOWN
Kcnab1	UP	Fut9	DOWN		Itpr1	UP	Nrip3	DOWN		Ablim1	UP	Arl15	DOWN		Nrp2	UP	Lrrtm3	DOWN		Ncam2	UP	Fut9	DOWN		Grm8	UP	Ppp3ca	DOWN		Nrxn1	UP	Ppp3ca	DOWN		Slc24a3	UP	Hpca	DOWN
Grin2b	UP	Map1b	DOWN		Gria4	UP	Chrm3	DOWN		Nrip3	UP	Ntm	DOWN		Ak5	UP	Pex5l	DOWN		Robo2	UP	Prkcb	DOWN		Hecw1	UP	Epha6	DOWN		Diras2	UP	Epha6	DOWN		Cdh13	UP	Fth1	DOWN
Gpc5	UP	Lrrtm3	DOWN		Kirrel3	UP	Tspan7	DOWN		Rims1	UP	Cacnb2	DOWN		Edil3	UP	Adgrl3	DOWN		Shisa9	UP	Pex5l	DOWN		Ctnna3	UP	Arl15	DOWN		Sox5	UP	Arl15	DOWN		Grip1	UP	Epha4	DOWN
Cntnap2	UP	Rph3a	DOWN		Cadm1	UP	Il1rapl1	DOWN		Ociad2	UP	Itpka	DOWN		Nrp1	UP	Grm8	DOWN		Negr1	UP	Sorcs3	DOWN		Dmd	UP	Cacnb2	DOWN		Grip1	UP	Cacnb2	DOWN		Kcnh7	UP	Cnih2	DOWN
Ppp3ca	UP	Ndrg4	DOWN		Tspan9	UP	Epha7	DOWN		Homer2	UP	Ptprd	DOWN		Grik4	UP	Ctnna3	DOWN		Cacna1c	UP	Prkcg	DOWN		Chrm3	UP	Grin2a	DOWN		Kcna6	UP	Grin2a	DOWN		Adgra1	UP	Ablim1	DOWN
Epha6	UP	Ablim1	DOWN		Fras1	UP	Rap1gap2	DOWN		Dscam	UP	Fut9	DOWN		Neto1	UP	Itpr1	DOWN		Il1rapl1	UP	Ryr3	DOWN		Sox5	UP	Itpka	DOWN		Tspan7	UP	Itpka	DOWN		Cit	UP	Rims1	DOWN
Arl15	UP	Slc4a10	DOWN		Cntn3	UP	Slc1a2	DOWN		Arpc5	UP	Doc2b	DOWN		Cdh9	UP	Ncam2	DOWN		Epha7	UP	Nrip3	DOWN		Dnm3	UP	Cpne4	DOWN		Rab27b	UP	Tspan13	DOWN		Dpp10	UP	Robo2	DOWN
Ntm	UP	Cdk14	DOWN		Ntng1	UP	Rapgef4	DOWN		Gabra5	UP	Prkcb	DOWN		Tmeff2	UP	Sox5	DOWN		Fam163b	UP	Grm8	DOWN		Kcnh7	UP	Tspan13	DOWN		Il1rapl1	UP	Sphkap	DOWN		Farp1	UP	Gabra5	DOWN
Cacnb2	UP	Nrip3	DOWN		Mal2	UP	Nrp2	DOWN		Ppm1e	UP	Lrrtm3	DOWN		Elavl2	UP	Shisa9	DOWN		Tiam1	UP	Plk2	DOWN		Elavl4	UP	Sphkap	DOWN		Elavl4	UP	Hpca	DOWN		Pgm2l1	UP	Cacna1c	DOWN
Grin2a	UP	Rims1	DOWN		Gabra2	UP	Efhd2	DOWN		Negr1	UP	Pex5l	DOWN		Cpne6	UP	Kcna6	DOWN		Ahcyl2	UP	Cdh10	DOWN		Rap1gap2	UP	Hpca	DOWN		Prune2	UP	Trim2	DOWN		Elmo1	UP	Epha7	DOWN
Itpka	UP	Grm8	DOWN		Flrt3	UP	Dtna	DOWN		Tspan7	UP	Sorcs3	DOWN		Dgkb	UP	Kcnh7	DOWN		Ak5	UP	Efr3b	DOWN		Adgra1	UP	Trim2	DOWN		Pde4d	UP	Doc2b	DOWN		Tmem200a	UP	Mast3	DOWN
Tspan13	UP	Hecw1	DOWN		Mthfd1l	UP	Ephb1	DOWN		Sorcs2	UP	Adgrl3	DOWN		Kcnq5	UP	Il1rapl1	DOWN		Edil3	UP	Ociad2	DOWN		Cit	UP	Doc2b	DOWN		Sv2a	UP	Prkcb	DOWN		Abat	UP	Pde4d	DOWN
Sphkap	UP	Efr3b	DOWN		Nptxr	UP	Vstm2a	DOWN		Dgkz	UP	Grm8	DOWN		Bok	UP	Elavl4	DOWN		Dtna	UP	Stxbp1	DOWN		Dpp10	UP	Gria1	DOWN		Slc1a2	UP	Gria1	DOWN		Slc17a6	UP	Slc1a2	DOWN
Hpca	UP	Ctnna3	DOWN		Ntng2	UP	Asic2	DOWN		Arpc2	UP	Plk2	DOWN		Slit2	UP	Farp1	DOWN		Kirrel3	UP	Nrxn1	DOWN		Pde4d	UP	Fth1	DOWN		Dzank1	UP	Sorcs3	DOWN		Grid2	UP	Atp1b2	DOWN
Trim2	UP	Stxbp1	DOWN		Gabra3	UP	Cdh9	DOWN		Rapgef4	UP	Cdh10	DOWN		Flrt3	UP	Bcr	DOWN		Lgi1	UP	Dmd	DOWN		Elmo1	UP	Epha4	DOWN		Myo5a	UP	Fth1	DOWN		Cadm1	UP	Tmcc3	DOWN
Map4	UP	Nrxn1	DOWN		Ptn	UP	Pitpnc1	DOWN		Camk4	UP	Hecw1	DOWN		Unc5c	UP	Fam163b	DOWN		Vstm2a	UP	Diras2	DOWN		Dzank1	UP	Cnih2	DOWN		Cacnb4	UP	Prkcg	DOWN		Cntn5	UP	Rapgef4	DOWN
Doc2b	UP	Dscam	DOWN		Alcam	UP	Tmeff2	DOWN		Hunk	UP	Ctnna3	DOWN		Epha3	UP	Tiam1	DOWN		Cdh9	UP	Syngr1	DOWN		Cacnb4	UP	Nrip3	DOWN		Cntn6	UP	Epha4	DOWN		Magi3	UP	Ahcyl2	DOWN
Prkcb	UP	Diras2	DOWN		Cadps2	UP	Rasgrf2	DOWN		Ahcyl2	UP	Dmd	DOWN		Spag5	UP	Cacnb4	DOWN		Pitpnc1	UP	Chrm3	DOWN		Camk4	UP	Trpc5	DOWN		Agbl4	UP	Cnih2	DOWN		Gfra1	UP	Nrp2	DOWN
Gria1	UP	Syngr1	DOWN		Ndrg1	UP	Slc4a4	DOWN		Asph	UP	Rab8b	DOWN		Nptxr	UP	Hecw2	DOWN		Adcy1	UP	Sox5	DOWN		Hecw2	UP	Stum	DOWN		Grik3	UP	Mdga1	DOWN		Tspan9	UP	Grik4	DOWN
Pex5l	UP	Sh3kbp1	DOWN		Syt17	UP	Olfm3	DOWN		Necab2	UP	Pcdh19	DOWN		Ap2a2	UP	Agbl4	DOWN		Tmeff2	UP	Grip1	DOWN		Agbl4	UP	Homer2	DOWN		Nrp2	UP	Trpc5	DOWN		Kctd8	UP	Dtna	DOWN
Sorcs3	UP	Ncam2	DOWN		Pde1a	UP	Hpcal1	DOWN		Mmp17	UP	Itpr1	DOWN		Myo10	UP	Grik3	DOWN		Cntn5	UP	Kcna6	DOWN		Grik3	UP	Slc24a3	DOWN		Efhd2	UP	Cdh10	DOWN		Fras1	UP	Cdh9	DOWN
Prkcg	UP	Sox5	DOWN		Tenm4	UP	Marcks	DOWN		Adcy1	UP	Robo2	DOWN		Nt5dc3	UP	Ahcyl2	DOWN		Rasgrf2	UP	Cplx1	DOWN		Efr3a	UP	Pcdh19	DOWN		Camk2d	UP	Ociad2	DOWN		Ntng1	UP	Rasgrf2	DOWN
Epha4	UP	Shisa9	DOWN		Myo16	UP	Lsamp	DOWN		Kcnj4	UP	Grip1	DOWN		Fgfr1	UP	Efhd2	DOWN		Slc4a4	UP	Kcnh7	DOWN		Efhd2	UP	Arpc5	DOWN		Stmn1	UP	Homer2	DOWN		Tenm3	UP	Slc4a4	DOWN
Cnih2	UP	Kcnd3	DOWN		Chl1	UP	Arap2	DOWN		Clmn	UP	Dnm3	DOWN		Kcnip2	UP	Stmn1	DOWN		Cyp7b1	UP	Elavl4	DOWN		Stmn1	UP	Robo2	DOWN		Slc17a6	UP	Slc24a3	DOWN		Mal2	UP	Cyp7b1	DOWN
Mdga1	UP	Cdh13	DOWN		Sv2b	UP	Lrp1b	DOWN		Dock11	UP	Rab27b	DOWN		Tenm4	UP	Lzts1	DOWN		Magi1	UP	Adgra1	DOWN		Ephb1	UP	Ppm1e	DOWN		Sept7	UP	Pcdh19	DOWN		Gprc5b	UP	Trp53i11	DOWN
Trpc5	UP	Grip1	DOWN		Dgkg	UP	Kcnd2	DOWN		Mylk	UP	Rgs6	DOWN		Trhde	UP	Slc17a6	DOWN		Stxbp6	UP	Cit	DOWN		Atp2b4	UP	Sorcs2	DOWN		Grik1	UP	Arpc5	DOWN		Ppargc1a	UP	Dock11	DOWN
Plk2	UP	Kcna6	DOWN		Hcn1	UP	Prox1	DOWN		Zfhx4	UP	Kcnh7	DOWN		Rtn4rl1	UP	Sept7	DOWN		Nrg2	UP	Dpp10	DOWN		Asic2	UP	Epha7	DOWN		Vstm2a	UP	Gabra5	DOWN		Unc5c	UP	Stxbp6	DOWN
Cdh10	UP	Dnm3	DOWN		Gap43	UP	Xkr6	DOWN		Mcu	UP	Adgra1	DOWN		Prkca	UP	Grik1	DOWN		Kctd4	UP	Pde4d	DOWN		Rai14	UP	Shisa6	DOWN		Cspg5	UP	Shisa9	DOWN		Adgrl2	UP	Nwd2	DOWN
Stum	UP	Negr1	DOWN		Pgrmc1	UP	Sec62	DOWN		Tmem151b	UP	Cit	DOWN		Ak4	UP	Grid2	DOWN		Synpr	UP	Sv2a	DOWN		Rora	UP	Mast3	DOWN		Asic2	UP	Cdh13	DOWN		Vat1l	UP	Zfhx4	DOWN
Homer2	UP	Tspan7	DOWN		Cnr1	UP	Dock10	DOWN		Srgap2	UP	Dpp10	DOWN		Homer3	UP	Asic2	DOWN		Ccdc85a	UP	Slc1a2	DOWN		Grm3	UP	Dgkz	DOWN		Pitpnc1	UP	Ppm1e	DOWN		Astn2	UP	Synpr	DOWN
Slc24a3	UP	Cacna1c	DOWN		C1ql3	UP	Mgll	DOWN		Dusp3	UP	Atp1b2	DOWN		Cpne2	UP	Pitpnc1	DOWN		Grik2	UP	Farp1	DOWN		Lrrc4c	UP	Slitrk5	DOWN		Hspa4l	UP	Cacna1c	DOWN		Xylt1	UP	Bok	DOWN
Rab8b	UP	Rgs6	DOWN		Kit	UP	Nrxn3	DOWN		Ndrg3	UP	Bcr	DOWN		Sh3gl2	UP	Adcy1	DOWN		Gprc5b	UP	Pgm2l1	DOWN		Nwd2	UP	Arpc2	DOWN		Elavl2	UP	Epha7	DOWN		Cttnbp2	UP	Xkr4	DOWN
Exoc6b	UP	Cplx1	DOWN				Cadm2	DOWN		Adcy5	UP	Tmcc3	DOWN		Syn2	UP	Cntn5	DOWN		Pitpnm2	UP	Asap2	DOWN		Epb41	UP	Plppr4	DOWN		Rai14	UP	Mast3	DOWN		Trpc4	UP	Pitpnm2	DOWN
Itpr1	UP	Il1rapl1	DOWN				Fat3	DOWN		Actb	UP	Dzank1	DOWN		Calb2	UP	Grm3	DOWN		Frmd5	UP	Dock9	DOWN		Vsnl1	UP	Dock9	DOWN		Rora	UP	Arpc2	DOWN		Gabra3	UP	Atp8a1	DOWN
Robo2	UP	Sorcs2	DOWN				Kcnip4	DOWN		Atp8a1	UP	Cntn6	DOWN		Nptx1	UP	Lrrc4c	DOWN		C1ql2	UP	Elmo1	DOWN		Olfm3	UP	Tmem200a	DOWN		Grm3	UP	Plppr4	DOWN		Rab3c	UP	Kctd12	DOWN
Chrm3	UP	Elavl4	DOWN				Trhde	DOWN		Lrp1b	UP	Gria4	DOWN		Olfm1	UP	Kcnj4	DOWN		Lrp1b	UP	Dzank1	DOWN		Kcnq5	UP	Cntn6	DOWN		Mapk8	UP	Elmo1	DOWN		Tpbg	UP	Gnal	DOWN
Kcnh7	UP	Rap1gap2	DOWN				Cap2	DOWN		Gpr158	UP	Prkacb	DOWN		Camk1d	UP	Slc4a4	DOWN		Ntrk3	UP	Tmem200a	DOWN		Rgs20	UP	Ak5	DOWN		Lrrc4c	UP	Homer1	DOWN		Zdbf2	UP	Kcnd2	DOWN
Arpc2	UP	Adgra1	DOWN				Syt7	DOWN		Kcnd2	UP	Grik3	DOWN		Slc17a7	UP	Cntn4	DOWN		Gnal	UP	Cntn6	DOWN		Nova1	UP	Edil3	DOWN		Cntn4	UP	Ahcyl2	DOWN		Cadps2	UP	Epha3	DOWN
Shisa7	UP	Prune2	DOWN				Il1rap	DOWN		Them6	UP	Edil3	DOWN		Gpc1	UP	Magi1	DOWN		Kcnd2	UP	Camk4	DOWN		Arap2	UP	Kirrel3	DOWN		Trp53i11	UP	Ak5	DOWN		Myo16	UP	Kctd16	DOWN
Itm2b	UP	Cit	DOWN				Neto2	DOWN		Fgf12	UP	Tagln3	DOWN		Lsm11	UP	Nrg2	DOWN		Kctd16	UP	Hecw2	DOWN		Dock3	UP	Grik1	DOWN		Nwd2	UP	Neto1	DOWN		Hcn1	UP	Nptxr	DOWN
		Dpp10	DOWN				Gfra2	DOWN		Kctd16	UP	Kirrel3	DOWN		Golm1	UP	Epb41	DOWN		Grm2	UP	Agbl4	DOWN		Rims2	UP	Ptprz1	DOWN		Sept3	UP	Ephb1	DOWN		Osbpl3	UP	Prox1	DOWN
		Pde4d	DOWN				Cacng2	DOWN		Syn3	UP	Stmn1	DOWN		Gpm6b	UP	Olfm3	DOWN		Prox1	UP	Homer1	DOWN		Oxr1	UP	Cyp7b1	DOWN		Arhgap26	UP	Cdh9	DOWN		Gnai1	UP	Shroom2	DOWN
		Slc1a2	DOWN				Thsd7a	DOWN		Stxbp5l	UP	Slc17a6	DOWN		Itm2c	UP	Fras1	DOWN		Cttnbp2	UP	Hunk	DOWN		Pfkp	UP	Tspan9	DOWN		Vsnl1	UP	Adcy1	DOWN		Efnb2	UP	Kcnip2	DOWN
		Farp1	DOWN				Epha5	DOWN		Plxnc1	UP	Grik1	DOWN		Myh14	UP	Marcks	DOWN		Ybx1	UP	Necab2	DOWN		Xkr6	UP	Trp53i11	DOWN		Dcx	UP	Gfra1	DOWN		Kcnn2	UP	Mgll	DOWN
		Pgm2l1	DOWN				Asap1	DOWN		Slc4a7	UP	Vstm2a	DOWN		Cpe	UP	Cntn3	DOWN		Tmod1	UP	Peg3	DOWN		Fxyd7	UP	Dock11	DOWN		Olfm3	UP	Clmn	DOWN		Plekha7	UP	Thsd7b	DOWN
		Dlg1	DOWN							Ptn	UP	Cspg5	DOWN		Cadm3	UP	Ntng1	DOWN		Plekhg5	UP	Efr3a	DOWN		Sdk2	UP	Stxbp6	DOWN		Ppm1l	UP	Mylk	DOWN		Tenm2	UP	Cadm2	DOWN
		Fam163b	DOWN							Acss1	UP	Atp2b4	DOWN		Bsn	UP	Tenm3	DOWN		Ppfia2	UP	Efhd2	DOWN		Thsd7b	UP	Zfhx4	DOWN		Marcks	UP	Zfhx4	DOWN		Cntnap5a	UP	Sdk1	DOWN
		Elmo1	DOWN							Hacd2	UP	Grid2	DOWN		Adam11	UP	Mal2	DOWN		Dock10	UP	Camk2d	DOWN		Gfra2	UP	Cpne6	DOWN		Sncb	UP	Cpne6	DOWN		Cacng3	UP	Il1rap	DOWN
		Dzank1	DOWN							Nrxn3	UP	Cdh9	DOWN		Snca	UP	Arap2	DOWN		Kcnip2	UP	Stmn1	DOWN		Asap1	UP	Dgkb	DOWN		Tenm3	UP	Dgkb	DOWN		Cdh6	UP	Gfra2	DOWN
		Tiam1	DOWN							Cadm2	UP	Pitpnc1	DOWN		Myo5b	UP	Frmd5	DOWN		Lyst	UP	Slc17a6	DOWN		Fxyd6	UP	Kctd4	DOWN		Tmem65	UP	Plppr2	DOWN		Gprin3	UP	Cacng2	DOWN
		Cacnb4	DOWN							Fat3	UP	Cadm1	DOWN		Ywhah	UP	Olfm2	DOWN		Slit3	UP	Sept7	DOWN		Prickle1	UP	Fras1	DOWN		Tspyl4	UP	Kctd4	DOWN		Gabra1	UP	Strip2	DOWN
		Cntn6	DOWN							Trhde	UP	Hspa4l	DOWN		Rnf112	UP	Kcnd2	DOWN		C1ql3	UP	Grik1	DOWN		Phactr1	UP	Synpr	DOWN		Tuba1b	UP	Synpr	DOWN		Stt3b	UP	Thsd7a	DOWN
		Fmnl2	DOWN							Cap2	UP	Rai14	DOWN		Sdcbp	UP	Dock3	DOWN		Kcnip4	UP	Asic2	DOWN		Ttc9b	UP	Arhgap39	DOWN		Arap2	UP	Kcnq5	DOWN		Pnkd	UP	Pfn1	DOWN
		Hecw2	DOWN							Strip2	UP	Cntn5	DOWN		Crls1	UP	Adgrl2	DOWN		Mkl2	UP	Hspa4l	DOWN		Fnbp1l	UP	Lrrn1	DOWN		Olfm2	UP	Bok	DOWN		Rgma	UP	Nrn1	DOWN
		Agbl4	DOWN							Pfn1	UP	Rora	DOWN				Astn2	DOWN		Syt7	UP	Elavl2	DOWN		Ngef	UP	Ntng1	DOWN		Camk2g	UP	Arhgap39	DOWN		Nos1ap	UP	Wipf3	DOWN
		Prkacb	DOWN							Epha5	UP	Grm3	DOWN				Syn3	DOWN		Ablim3	UP	Mapk8	DOWN		Rims4	UP	Ccdc85a	DOWN		Pdzrn3	UP	Fam49a	DOWN		Ina	UP	Spon1	DOWN
		Grik3	DOWN							Inf2	UP	Lrrc4c	DOWN				Cttnbp2	DOWN		Il1rap	UP	Lrrc4c	DOWN		Igsf21	UP	Gabra2	DOWN		Srcin1	UP	Ntng1	DOWN		Arl6ip1	UP	Prkca	DOWN
		Sorbs1	DOWN							Wipf3	UP	Magi3	DOWN				Stxbp5l	DOWN		Thsd7a	UP	Magi3	DOWN		Dlg2	UP	Ntrk3	DOWN		Xylt1	UP	Lsamp	DOWN		Grm5	UP	Erc2	DOWN
		Ahcyl2	DOWN							Prkca	UP	Gfra1	DOWN				Xkr6	DOWN		Marcksl1	UP	Cntn4	DOWN		Adgrb3	UP	Kctd12	DOWN		Ccdc136	UP	Prkag2	DOWN		Ankrd34b	UP	Homer3	DOWN
		Asph	DOWN							Kalrn	UP	Magi1	DOWN				Gabra3	DOWN		Cdh8	UP	Tspan9	DOWN		Cdh2	UP	Unc5c	DOWN		Xkr6	UP	Cnksr2	DOWN		Lxn	UP	Sorbs2	DOWN
		Nrp2	DOWN							Cacna1a	UP	Tspan9	DOWN				Ptn	DOWN		Nrn1	UP	Kctd8	DOWN		Mdga2	UP	Kcnd2	DOWN		Sec62	UP	Mal2	DOWN		Cntfr	UP	Dlgap2	DOWN
		Edil3	DOWN							C1qtnf4	UP	Kctd8	DOWN				Cadps2	DOWN		Stox2	UP	Mylk	DOWN		Gng12	UP	Epha3	DOWN		Bcat1	UP	Icam5	DOWN				Slit1	DOWN
		Necab2	DOWN							Dlgap2	UP	Nwd2	DOWN				Cadm2	DOWN		Erc2	UP	Ap2b1	DOWN		Map1lc3a	UP	Spag5	DOWN		Kcnh8	UP	Gabra2	DOWN				Nptx1	DOWN
		Grik4	DOWN							Nsmf	UP	Cpne6	DOWN				Fat3	DOWN		Nhsl2	UP	Rnf14	DOWN		Gng4	UP	Kctd16	DOWN		Dync1i1	UP	Cyfip1	DOWN				Olfm1	DOWN
		Efhd2	DOWN							Kcnn2	UP	Dgkb	DOWN				Hcn1	DOWN		Sorbs2	UP	Slc6a17	DOWN		Me3	UP	Nptxr	DOWN		Diras1	UP	Akap5	DOWN				Camk1d	DOWN
		Camk2d	DOWN							Kcnb2	UP	Kcnq3	DOWN				Gap43	DOWN		Dlgap2	UP	Cep170b	DOWN		Rttn	UP	Prox1	DOWN		Mdh1	UP	Atp8a1	DOWN				Limch1	DOWN
		Dtna	DOWN							Atp2c1	UP	Mras	DOWN				Marcksl1	DOWN		Tnr	UP	Arhgap26	DOWN				Cttnbp2	DOWN		Cadm4	UP	C1ql2	DOWN				Slc8a2	DOWN
		Kirrel3	DOWN							Rgs14	UP	Fras1	DOWN				Spon1	DOWN		Slit1	UP	Vsnl1	DOWN				Trpc4	DOWN		Fxyd7	UP	Lrp1b	DOWN				Grm1	DOWN
		Stmn1	DOWN							Cacna2d3	UP	Rgs17	DOWN				Kalrn	DOWN		Tenm1	UP	Slc25a22	DOWN				Ntng2	DOWN		Trappc9	UP	Slit2	DOWN				Dcc	DOWN
		Neto1	DOWN							Acan	UP	Hap1	DOWN				C1qtnf4	DOWN		Gpc4	UP	Olfm3	DOWN				Rab3c	DOWN		Neto2	UP	Ntrk3	DOWN				Jph1	DOWN
		Abat	DOWN							Map3k15	UP	Ntng1	DOWN				Fam49b	DOWN		Slc7a14	UP	Tmem151b	DOWN				Ybx1	DOWN		Cacng2	UP	Kctd12	DOWN				Stim2	DOWN
		Slc17a6	DOWN							Brinp2	UP	Sncb	DOWN				Prickle1	DOWN		Ddn	UP	Fras1	DOWN				Ajap1	DOWN		Marcksl1	UP	Unc5c	DOWN				Dock4	DOWN
		Ephb1	DOWN							Pdlim5	UP	Tenm3	DOWN				Dapk1	DOWN		Dab1	UP	Kcnq5	DOWN				Slc4a7	DOWN		Epha5	UP	Magi2	DOWN				Ptprk	DOWN
		Grik1	DOWN							Ptpn5	UP	Mal2	DOWN				Dab1	DOWN		Nptx1	UP	Srgap2	DOWN				Ptn	DOWN		Dner	UP	Kctd16	DOWN				Prkg1	DOWN
		Vstm2a	DOWN							Arhgef28	UP	Gabra2	DOWN				Ctnnd2	DOWN		Slc2a13	UP	Kcna2	DOWN				Ppfia2	DOWN		Spon1	UP	Nptxr	DOWN				Add3	DOWN
		Grid2	DOWN							Cdkl5	UP	Grik2	DOWN				Plpp6	DOWN		Olfm1	UP	Pgap1	DOWN				Chrm1	DOWN		Spry2	UP	Nos1	DOWN				Kcnc3	DOWN
		Cdh9	DOWN							Notch2	UP	Frmd5	DOWN				Cntnap5a	DOWN		Camk2b	UP	Cntn3	DOWN				Dock10	DOWN		Gsg1l	UP	Prox1	DOWN				Ryr2	DOWN
		Pitpnc1	DOWN							Camk2a	UP	Adcy2	DOWN				Fnbp1l	DOWN		Cntnap5a	UP	Sult4a1	DOWN				Kcnip2	DOWN		Lypd1	UP	Cttnbp2	DOWN				Rplp0	DOWN
		Adcy1	DOWN							Lman2	UP	Olfm2	DOWN				Ngef	DOWN		Ptprj	UP	Tenm3	DOWN				Prrt1	DOWN		Psmc5	UP	Trpc4	DOWN				Kbtbd11	DOWN
		Cntn5	DOWN							Hivep2	UP	Slit2	DOWN				Ank1	DOWN		Limch1	UP	Mal2	DOWN				Slit3	DOWN		Prickle1	UP	Ntng2	DOWN				Cdh11	DOWN
		Lrrc4c	DOWN							Plch2	UP	Mthfd1l	DOWN				Ttc9	DOWN		Rps3	UP	Tspyl4	DOWN				Cadps2	DOWN		Atp2a2	UP	Pls3	DOWN				Me3	DOWN
		Rasgrf2	DOWN							Dapk1	UP	Gnal	DOWN				Cdh6	DOWN		Slc8a2	UP	Cend1	DOWN				Syt17	DOWN		Fnbp1l	UP	Adgrb2	DOWN				Gas7	DOWN
		Slc4a4	DOWN							Myo1b	UP	Camk2g	DOWN				Adgrb3	DOWN		Ubash3b	UP	Tuba1b	DOWN				Cnr1	DOWN		Sept11	UP	Ajap1	DOWN
		Cntn4	DOWN							Ddn	UP	Epha3	DOWN				Gabrb2	DOWN		Sybu	UP	Arap2	DOWN				C1ql3	DOWN		Pak1	UP	Ptn	DOWN
		Kctd8	DOWN							Dab1	UP	Sept6	DOWN				Nedd4l	DOWN		Grm1	UP	Slit2	DOWN				Kcnip4	DOWN		Fmn1	UP	Plekhg5	DOWN
		Nwd2	DOWN							Eepd1	UP	Rims2	DOWN				Dclk1	DOWN		Frmd4b	UP	Iqsec3	DOWN				Cap2	DOWN		Srgap1	UP	Ppfia2	DOWN
		Epb41	DOWN							Ptk2b	UP	Oxr1	DOWN				Gabra1	DOWN		Ppp1r16b	UP	Sept6	DOWN				Il1rap	DOWN		Rac3	UP	Alcam	DOWN
										Sorl1	UP	Xylt1	DOWN				Ptprn2	DOWN		Gng7	UP	Adgrl2	DOWN				Strip2	DOWN		Dcc	UP	Chrm1	DOWN
										Pfn2	UP	Nos1	DOWN				Ano4	DOWN		Adcyap1r1	UP	Lpgat1	DOWN				Thsd7a	DOWN		Strbp	UP	Dock10	DOWN
										Prickle2	UP	Mpp6	DOWN							Prmt8	UP	Fgf12	DOWN				Pfn1	DOWN		Cldnd1	UP	Kcnip2	DOWN
										Kif5c	UP	Cttnbp2	DOWN							Rpl7	UP	Rims2	DOWN				Rtn4rl1	DOWN		Crtac1	UP	Lyst	DOWN
										Capzb	UP	Trpc4	DOWN							Jph1	UP	Oxr1	DOWN				Cdh8	DOWN		Tpd52	UP	Prrt1	DOWN
										Mt3	UP	Ntng2	DOWN							Anxa11	UP	Astn2	DOWN				Inf2	DOWN		Klhl1	UP	Slit3	DOWN
										Arhgef6	UP	Xkr6	DOWN							Plxna4	UP	Atp6ap2	DOWN				Wipf3	DOWN		Cd47	UP	Thsd7b	DOWN
										Gk	UP	Gabra3	DOWN							Ralgapa2	UP	Napb	DOWN				Prkca	DOWN		Unc13b	UP	Syt17	DOWN
										Kcnj3	UP	Rab3c	DOWN							Nedd4l	UP	Plxna1	DOWN				Srgap3	DOWN		Scai	UP	Pde1a	DOWN
										Myh9	UP	Pls3	DOWN							Exoc1	UP	Srcin1	DOWN				Lypd1	DOWN		Dclk1	UP	Nrxn3	DOWN
										Myrip	UP	Wwox	DOWN							Ptprk	UP	Nptxr	DOWN				Homer3	DOWN		Scrn1	UP	Dgkg	DOWN
										Camk1d	UP	Cdk17	DOWN							Prkg1	UP	Hmgcs1	DOWN				Tnr	DOWN		Cdh11	UP	C1ql3	DOWN
										Kif1c	UP	Jakmip1	DOWN							Kcnc3	UP	Xylt1	DOWN				Kcnb2	DOWN		Atp6v1g1	UP	Trhde	DOWN
										Man1a2	UP	Rasgrf1	DOWN							Sipa1l2	UP	Gabra3	DOWN				Gpc4	DOWN		Filip1l	UP	Cap2	DOWN
										Abr	UP	Fxyd7	DOWN							Cacna1e	UP	Rab3c	DOWN				Cacna2d3	DOWN		Eif4a2	UP	Il1rap	DOWN
										Ccdc85b	UP	Hpcal4	DOWN							Mast4	UP	Sec62	DOWN				Arhgef28	DOWN		Abhd3	UP	Thsd7a	DOWN
										Ppp1r9b	UP	Emb	DOWN							Ppp1r13b	UP	Atp6v1b2	DOWN				Camk2a	DOWN		Grm4	UP	Pfn1	DOWN
										Plpp6	UP	Zdbf2	DOWN							Dsp	UP	Bcat1	DOWN				Ddn	DOWN				Rtn4rl1	DOWN
										Gna12	UP	Slit3	DOWN							Dlgap1	UP	Clstn3	DOWN				Dab1	DOWN				Smad3	DOWN
										Ddx17	UP	Cadps2	DOWN							Ncdn	UP	Nyap2	DOWN				Ptk2b	DOWN				Wipf3	DOWN
										Dynll1	UP	Ndrg1	DOWN							Sv2c	UP	Rab6b	DOWN				Sorl1	DOWN				Prkca	DOWN
										Coro1c	UP	Syt17	DOWN							Ryr2	UP	Pgam1	DOWN				Mt3	DOWN				Srgap3	DOWN
										Kcnab2	UP	Pde1a	DOWN							Eef1a1	UP	Cltc	DOWN				Kcnj3	DOWN				Abi1	DOWN
										Arhgef17	UP	Tenm4	DOWN							Rplp0	UP	Ptn	DOWN				Camk2b	DOWN				Galnt16	DOWN
										Shank2	UP	Chl1	DOWN							Gabra4	UP	Cadm4	DOWN				Abr	DOWN				Rin1	DOWN
										Abl2	UP	Hcn1	DOWN							Lrfn5	UP	Fxyd7	DOWN				Nlgn1	DOWN				Nefl	DOWN
										Sema7a	UP	Gap43	DOWN							Nebl	UP	Uchl1	DOWN				Cntnap5a	DOWN				Sorbs2	DOWN
										Arhgap44	UP	C1ql3	DOWN							Kbtbd11	UP	Rell2	DOWN				Frmd4b	DOWN				Nsmf	DOWN
										Fam3c	UP	Neto2	DOWN							Tnik	UP	Gnas	DOWN				Gng7	DOWN				Kcnn2	DOWN
										Adcy9	UP	Cacng2	DOWN							Rogdi	UP	Rab15	DOWN				Prmt8	DOWN				Tnr	DOWN
										Wasl	UP	Marcksl1	DOWN							Mycbp2	UP	Zdbf2	DOWN				Ksr1	DOWN				Gpc4	DOWN
										Ptprj	UP	Rtn4rl1	DOWN							Rps9	UP	Cadps2	DOWN				Plxna4	DOWN				Rgs14	DOWN
										Uhrf1bp1l	UP	Hspa12a	DOWN							Gad1	UP	Fbxo2	DOWN				Gpm6b	DOWN				Cacna2d3	DOWN
										Limch1	UP	Asap1	DOWN							Tanc1	UP	Ndrg1	DOWN				Myo5b	DOWN				Brinp2	DOWN
										Crip2	UP	Ncam1	DOWN							Slc1a3	UP	Pde1a	DOWN				Rnf112	DOWN				Arhgef28	DOWN
										Lrrc8d	UP	Epb41l3	DOWN							Anp32a	UP	Nrxn3	DOWN				Ptprs	DOWN				Camk2a	DOWN
												Inpp5f	DOWN							Ehd1	UP	Tenm4	DOWN				Prkg1	DOWN				Dapk1	DOWN
												Lypd1	DOWN							Ston2	UP	Myo16	DOWN				Nav1	DOWN				Slc7a14	DOWN
												Pak3	DOWN							Tubgcp2	UP	Sv2b	DOWN				Dpp6	DOWN				Ddn	DOWN
												Gnai1	DOWN							Rps2	UP	Fat3	DOWN				Dlgap1	DOWN				Ptk2b	DOWN
												Mbp	DOWN							Rras2	UP	Hcn1	DOWN				Ncdn	DOWN				Sorl1	DOWN
												Ak4	DOWN							Pde1b	UP	Gap43	DOWN				Atp1b1	DOWN				Kcnj3	DOWN
												Efnb2	DOWN							Lin7c	UP	Prkar1b	DOWN				Lrfn5	DOWN				Camk2b	DOWN
												Fxyd6	DOWN							Rimbp2	UP	Cnr1	DOWN				Tanc1	DOWN				Nlgn1	DOWN
												Fscn1	DOWN							Vps13c	UP	Kit	DOWN				Chn1	DOWN				Cntnap5a	DOWN
												Sh3gl2	DOWN									Neto2	DOWN				Sort1	DOWN				Adcy9	DOWN
												Syn2	DOWN									Synj1	DOWN				Wasf1	DOWN				Ptprj	DOWN
												Tenm1	DOWN									Psd3	DOWN									Grm1	DOWN
												Lrfn2	DOWN									Epha5	DOWN									Prkce	DOWN
												Tenm2	DOWN									Asap1	DOWN									Gng7	DOWN
												Rbfox1	DOWN									Epb41l3	DOWN									Prmt8	DOWN
												Prickle1	DOWN									Dner	DOWN									Rap2b	DOWN
												Slc7a14	DOWN									Prkca	DOWN									Jph1	DOWN
												Sirpa	DOWN									Inpp5f	DOWN									Dlg2	DOWN
												Ttc3	DOWN									Gnai1	DOWN									Ksr1	DOWN
												Nptx1	DOWN									Efnb2	DOWN									Elmo2	DOWN
												Slc2a13	DOWN									Hapln4	DOWN									Plxna4	DOWN
												Rgs7bp	DOWN									Kcnn2	DOWN									Gpm6b	DOWN
												Olfm1	DOWN									Fxyd6	DOWN									Itm2c	DOWN
												Phactr1	DOWN									Eps15	DOWN									Rnf112	DOWN
												Ctnnd2	DOWN									Sh3gl2	DOWN									Stim2	DOWN
												Rgs7	DOWN									Brinp2	DOWN									Phyhip	DOWN
												Ahi1	DOWN									Ptpn5	DOWN									Rapgef2	DOWN
												Cntnap5a	DOWN									Cdkl5	DOWN									Gabbr2	DOWN
												Ttc9b	DOWN									Plch2	DOWN									Ptprk	DOWN
												Cacng3	DOWN									Pfn2	DOWN									Gria3	DOWN
												Rpl17	DOWN									Phactr1	DOWN									Syne1	DOWN
												Fnbp1l	DOWN									Plpp6	DOWN									Cacna1e	DOWN
												Kif5a	DOWN									Atp2a2	DOWN									Ncdn	DOWN
												Dynll2	DOWN									Clstn1	DOWN									Gabra4	DOWN
												Sept11	DOWN									Ttc9b	DOWN									Nebl	DOWN
												Nalcn	DOWN									Fnbp1l	DOWN									Kbtbd11	DOWN
												Pak1	DOWN									Kif5a	DOWN									Tanc1	DOWN
												Slc25a23	DOWN									Pak1	DOWN									Gpd1	DOWN
												Kif21a	DOWN									Slitrk4	DOWN									Arhgap21	DOWN
												Spred1	DOWN									Ctsb	DOWN									Wasf1	DOWN
												Ngef	DOWN									Fmn1	DOWN									Dscaml1	DOWN
												Ablim2	DOWN									Peak1	DOWN									Sipa1l1	DOWN
												Fmn1	DOWN									Srgap1	DOWN									Gria2	DOWN
												Arhgap32	DOWN									Igsf21	DOWN									Nsf	DOWN
												Rims4	DOWN									Plcl2	DOWN									Dok6	DOWN
												Stau2	DOWN									Ttc9	DOWN
												Macrod1	DOWN									Cdh6	DOWN
												Ubash3b	DOWN									Dpysl3	DOWN
												Peak1	DOWN									Ntrk2	DOWN
												Ank1	DOWN									Hdac11	DOWN
												Slc39a10	DOWN									Atp6v1g2	DOWN
												Srgap1	DOWN									Flrt2	DOWN
												Tmeff1	DOWN									L1cam	DOWN
												Igsf21	DOWN									Gng3	DOWN
												Grm1	DOWN									Scn1b	DOWN
												Dcc	DOWN									Cpe	DOWN
												Cdh6	DOWN									Reep5	DOWN
												Frmd4b	DOWN									Ptprn2	DOWN
																						Ano4	DOWN
																						Cadps	DOWN
																						Pde10a	DOWN
																						Basp1	DOWN
																						Ywhag	DOWN
																						Me1	DOWN
																						Crym	DOWN
																						Slc8a1	DOWN
																						App	DOWN
																						Rasgrp1	DOWN
																						Rab6a	DOWN
																						Syt11	DOWN
																						Atp1b1	DOWN
																						Gnao1	DOWN
																						Lingo1	DOWN
																						Serinc1	DOWN
																						Rtn3	DOWN
																						Tubb4a	DOWN
																						Syp	DOWN
																						Vamp2	DOWN
																						Eno2	DOWN
																						Pdha1	DOWN
																						Adam23	DOWN
																						Tppp	DOWN
																						Stmn3	DOWN
																						Ywhaq	DOWN
																						Thy1	DOWN
																						Map1lc3a	DOWN
																						Pkm	DOWN
																						Hsp90aa1	DOWN
																						Dlgap4	DOWN
																						Nos1ap	DOWN
																						Golga7b	DOWN
																						Vdac1	DOWN
																						Tuba4a	DOWN
																						Ldha	DOWN
																						Cdh11	DOWN
																						Map7d2	DOWN

### Sheet: Highest in 1 or 2 Classes
Gene Name	Neuronal Class	Expression	Log2FC	P-value
Cntn6	NP SUB	UP	3.54808	7.31574e-53
Stxbp6	DG	UP	3.47077	9.11755e-60
Dock10	DG	UP	3.43177	4.73966e-66
Prox1	DG	UP	3.25677	9.17193e-81
Synpr	DG	UP	2.86949	1.06654e-52
Grik1	NP SUB	UP	2.80679	6.46825e-38
Wipf3	CA2	UP	2.73419	3.70028e-54
Slc4a4	DG	UP	2.67589	1.06944e-41
Thsd7a	DG	UP	2.43166	4.90149e-35
Olfm3	NP SUB	UP	2.40227	1.90906e-44
Il1rap	DG	UP	2.39261	5.85826e-35
Pfn1	CA2	UP	2.36608	4.36496e-41
Prkca	CA2	UP	2.32558	3.69951e-53
Dpp10	CT SUB	UP	2.27395	5.13891e-34
Fibcd1	CA1	UP	2.24916	4.90332e-52
Adcy1	CA2	UP	2.24003	6.58918e-51
Slc1a2	NP SUB	UP	2.2065	1.03287e-45
Stmn1	NP SUB	UP	2.20098	9.97449e-43
Bok	CA3	UP	2.18832	4.71051e-40
Neto2	NP SUB	UP	2.18564	4.78376e-33
Cntn4	NP SUB	UP	2.17083	9.1233e-21
Cntn5	SUB-ProS	UP	2.15198	6.76622e-23
Frmd4b	DG	UP	2.14027	1.04895e-24
Cdh9	DG	UP	2.13762	7.75798e-29
Ntng1	SUB-ProS	UP	2.12082	1.46676e-44
C1ql3	DG	UP	2.11892	2.01957e-33
Strip2	CA2	UP	2.06769	2.12195e-61
Kctd8	SUB-ProS	UP	2.01894	1.33238e-45
C1ql2	DG	UP	2.01686	1.86668e-30
Gpc5	CA1	UP	1.99221	1.43283e-25
Necab2	CA2	UP	1.97792	3.60014e-48
Cdh6	SUB-ProS	UP	1.97649	1.75107e-36
Ccdc85a	DG	UP	1.93406	6.36128e-28
Ahcyl2	DG	UP	1.92885	7.29854e-29
Cntnap5a	SUB-ProS	UP	1.92698	4.44092e-30
Fat3	CA2	UP	1.90655	3.59065e-45
Grm3	CT SUB	UP	1.90467	4.69675e-22
Brinp2	CA2	UP	1.90081	9.03479e-47
Camk2d	NP SUB	UP	1.90068	1.18832e-28
Vat1l	SUB-ProS	UP	1.86186	3.56916e-60
Dcc	NP SUB	UP	1.85694	1.03512e-17
Mylk	CA2	UP	1.85301	1.32977e-41
Dock11	CA2	UP	1.8094	2.76227e-52
Lrrtm3	CT SUB	UP	1.79078	1.11585e-29
Kcnh8	NP SUB	UP	1.78142	7.23699e-32
Ncald	CT SUB	UP	1.77636	2.96979e-38
Wfs1	CA1	UP	1.77211	3.34408e-27
Iqgap2	CA1	UP	1.76729	7.54173e-34
Arap2	NP SUB	UP	1.74064	3.7489e-31
Sphkap	DG	UP	1.73001	5.74471e-26
Kcnab1	CA1	UP	1.71496	2.4486e-29
Fam163b	DG	UP	1.71094	4.09756e-18
Cpne4	CA2	UP	1.70348	9.46225e-37
Epha7	DG	UP	1.69781	1.09698e-26
Ntm	CA1	UP	1.67552	8.83559e-28
Nova1	CT SUB	UP	1.67064	8.26506e-15
Ppp1r16b	DG	UP	1.66977	3.18032e-11
Ptn	CA2	UP	1.66062	3.95011e-29
Pitpnm2	DG	UP	1.66045	1.55792e-17
Rgs14	CA2	UP	1.65002	7.19851e-26
Calb2	CA3	UP	1.63251	8.37328e-13
Nptx1	CA3	UP	1.63095	1.59627e-19
Cpne8	CA1	UP	1.63032	2.93905e-32
Nptxr	CA3	UP	1.6281	3.53138e-34
Grik4	CA3	UP	1.62726	2.68106e-32
Ephb1	CT SUB	UP	1.62058	8.47932e-14
Trhde	CA3	UP	1.60578	6.02311e-12
Fut9	CT SUB	UP	1.60561	2.34531e-32
Ctnna3	CT SUB	UP	1.60303	8.49162e-19
Cyp7b1	DG	UP	1.59804	5.40601e-10
Cntnap5a	DG	UP	1.59739	3.58245e-23
Srgap2	CA2	UP	1.59107	5.05912e-33
Slc2a13	DG	UP	1.58904	1.58697e-20
Hcn1	SUB-ProS	UP	1.58571	6.07062e-39
Tiam1	DG	UP	1.58122	5.45874e-18
Dsp	DG	UP	1.5736	3.00026e-24
Arl15	CA1	UP	1.57081	8.1372e-32
Efhd2	CT SUB	UP	1.55793	9.8374e-25
Thsd7b	CT SUB	UP	1.5557	3.13858e-09
Pdzrn3	NP SUB	UP	1.54951	2.9634e-28
Jph1	DG	UP	1.53854	1.40511e-13
Rab3c	SUB-ProS	UP	1.53831	1.7805e-35
Fxyd6	CT SUB	UP	1.53821	7.3753e-14
Ndrg1	CA1-ProS	UP	1.53707	7.56765e-39
Ptpn5	CA2	UP	1.53408	3.29187e-34
Slit2	CA3	UP	1.5301	3.89093e-26
Kctd4	DG	UP	1.52511	9.03138e-13
Sox5	NP SUB	UP	1.52456	7.59887e-29
Sec62	NP SUB	UP	1.52426	3.6482e-37
Diras2	NP SUB	UP	1.52147	1.62802e-25
Kcnj4	CA2	UP	1.51721	5.80861e-32
Lyst	DG	UP	1.51599	6.52372e-14
Marcks	NP SUB	UP	1.51269	2.51672e-24
Cntn3	CA1-ProS	UP	1.50781	5.34329e-29
Dnm3	CT SUB	UP	1.50651	4.57059e-20
Slc17a6	SUB-ProS	UP	1.49873	8.61249e-24
Cntnap2	CA1	UP	1.4983	3.45591e-30
Tmem65	NP SUB	UP	1.49513	3.46326e-16
Fras1	SUB-ProS	UP	1.49273	4.08937e-23
Ppfia2	DG	UP	1.49238	1.59269e-36
Epha6	CA1	UP	1.49143	1.04629e-25
Mthfd1l	CA1-ProS	UP	1.48703	1.10327e-17
Lypd1	NP SUB	UP	1.48659	3.74474e-21
Nrg2	DG	UP	1.47561	1.03311e-10
Rasgrf2	DG	UP	1.4706	1.44475e-09
Sorcs3	CA1-ProS	UP	1.4668	5.50382e-21
Plekhg5	DG	UP	1.46325	1.27769e-13
Lman2	CA2	UP	1.46122	3.44675e-27
Gpc4	DG	UP	1.46044	1.72123e-09
Clmn	CA2	UP	1.4448	6.69041e-25
Arhgap12	CA1	UP	1.44451	1.0236e-22
Ndrg3	CA2	UP	1.43891	9.67361e-38
Vstm2a	NP SUB	UP	1.43609	1.75697e-21
Homer3	CA3	UP	1.43406	1.12052e-31
Lrrtm4	DG	UP	1.43357	9.57582e-34
Cacna2d3	CA2	UP	1.43015	4.6978e-35
Cacnb4	CT SUB	UP	1.42457	4.62073e-27
Cadps2	SUB-ProS	UP	1.41498	1.21496e-16
Fut9	NP SUB	UP	1.41422	1.21827e-29
Spon1	NP SUB	UP	1.41272	2.60628e-19
Grik3	CT SUB	UP	1.41255	1.28592e-11
Arpc5	CA2	UP	1.41225	1.05974e-32
Cit	CT SUB	UP	1.41193	1.83307e-12
Trp53i11	NP SUB	UP	1.40767	2.63744e-15
Kcna6	NP SUB	UP	1.4051	1.01982e-18
Ptprd	CT SUB	UP	1.39798	5.03233e-44
Atp2b1	CA1	UP	1.39792	1.12266e-39
Erc2	DG	UP	1.39044	4.66715e-36
Arhgef28	CA2	UP	1.39039	3.93933e-30
Syt17	CA1-ProS	UP	1.3836	2.31907e-24
Grm1	DG	UP	1.38018	6.30942e-19
Sipa1l2	DG	UP	1.37891	1.86345e-09
Atp2b4	CT SUB	UP	1.36834	1.86289e-12
Plxna4	DG	UP	1.36328	6.93079e-23
Gnal	DG	UP	1.36242	5.70313e-09
Pitpnc1	DG	UP	1.35274	9.6671e-13
Cap2	CA2	UP	1.34657	3.51771e-33
Hecw2	CT SUB	UP	1.34463	2.02733e-18
Rapgef4	CA2	UP	1.34355	3.35423e-32
Unc5c	CA3	UP	1.34306	6.00725e-23
Ppm1l	NP SUB	UP	1.34288	6.32052e-20
Lrp1b	DG	UP	1.33973	4.57135e-29
Plch2	CA2	UP	1.33285	3.91951e-25
Elavl4	NP SUB	UP	1.32984	1.83918e-22
Dner	NP SUB	UP	1.32891	1.99404e-13
Itpka	CA1	UP	1.32527	2.13906e-21
Slc17a6	NP SUB	UP	1.32464	4.66919e-24
Adgra1	SUB-ProS	UP	1.32234	2.24968e-22
Cdkl5	CA2	UP	1.32077	5.17018e-30
Kirrel3	CA1-ProS	UP	1.31606	4.25142e-16
Nrxn3	CA2	UP	1.31015	2.7236e-35
Frmd5	DG	UP	1.30405	1.32343e-10
Rai14	CT SUB	UP	1.29575	4.7504e-15
Kcnq5	CT SUB	UP	1.28999	4.55759e-23
Gabra1	SUB-ProS	UP	1.28983	2.47498e-28
Hspa4l	NP SUB	UP	1.28345	1.36812e-20
Epb41	CT SUB	UP	1.27145	2.16759e-09
Elavl2	CA3	UP	1.26823	1.39016e-24
Astn2	SUB-ProS	UP	1.26775	6.86722e-23
Sorcs2	CA2	UP	1.2641	4.65375e-24
Lrrc4c	NP SUB	UP	1.26239	4.94695e-25
Cdh8	DG	UP	1.2601	1.6408e-14
Slc7a14	DG	UP	1.25266	1.42932e-09
Cadm2	CA2	UP	1.25235	7.50503e-35
Ablim3	DG	UP	1.24996	9.36447e-09
Fgf12	CA2	UP	1.24954	6.44462e-28
Cntn5	DG	UP	1.24867	5.42541e-20
Cacnb2	CA1	UP	1.24811	7.57825e-26
Hecw1	CT SUB	UP	1.24806	5.48175e-17
Inf2	CA2	UP	1.24485	5.93389e-21
Mal2	SUB-ProS	UP	1.24155	7.49162e-24
Gad1	DG	UP	1.23854	1.32517e-08
Tenm3	SUB-ProS	UP	1.23383	6.48322e-09
Tspan9	CA1-ProS	UP	1.22952	2.66291e-13
Grid2	SUB-ProS	UP	1.22841	8.01803e-21
Lrrc4c	CT SUB	UP	1.22794	6.40461e-22
Ngef	CT SUB	UP	1.22492	1.62461e-08
Kirrel3	DG	UP	1.2229	1.01937e-20
Sv2c	DG	UP	1.21702	1.90265e-07
Nrp2	CA3	UP	1.21634	3.01743e-18
Epha5	CA2	UP	1.21314	2.38335e-32
Cdh13	SUB-ProS	UP	1.21087	0.00108271
Pex5l	SUB-ProS	UP	1.20996	1.64023e-24
Cdh10	CA1	UP	1.20301	3.7795e-12
Kbtbd11	DG	UP	1.2025	6.06852e-08
Trpc4	SUB-ProS	UP	1.20195	1.67297e-17
Efhd2	NP SUB	UP	1.20067	1.67814e-18
Dgkb	CA3	UP	1.19949	4.79513e-27
Spag5	CA3	UP	1.19763	6.65784e-09
Ak4	CA3	UP	1.19619	6.08004e-23
Cdh11	NP SUB	UP	1.18842	2.38954e-21
Hacd2	CA2	UP	1.18368	1.70563e-18
Grik3	NP SUB	UP	1.18266	1.31622e-10
Adgra1	CT SUB	UP	1.17599	1.28434e-10
Sdk2	CT SUB	UP	1.17482	1.28616e-05
Ncdn	DG	UP	1.17398	2.32923e-28
Hunk	CA2	UP	1.17019	1.21759e-21
Cntnap2	CA1-ProS	UP	1.16662	5.55595e-19
Prune2	NP SUB	UP	1.16177	3.46008e-09
Ttc9b	CT SUB	UP	1.15629	1.9212e-11
Plxnc1	CA2	UP	1.15325	5.339e-17
Pde4d	NP SUB	UP	1.1516	3.55913e-20
Acan	CA2	UP	1.14933	2.26417e-59
Homer2	CA2	UP	1.14817	1.1454e-21
Efr3a	CT SUB	UP	1.14758	1.85039e-14
Mcu	CA2	UP	1.14744	1.03194e-21
Pdlim5	CA2	UP	1.1466	3.55243e-37
Sept7	NP SUB	UP	1.14547	4.0697e-21
Cpne6	CA3	UP	1.14524	8.80155e-22
Arap2	CT SUB	UP	1.14216	9.64754e-09
Tenm1	DG	UP	1.13919	3.30449e-10
Igsf21	CT SUB	UP	1.13293	4.06686e-07
Klhl1	NP SUB	UP	1.13254	9.67648e-10
Olfm2	NP SUB	UP	1.13081	4.18255e-14
Gap43	CA1-ProS	UP	1.12961	7.83138e-19
Cnih2	CA2	UP	1.12942	5.49762e-24
Kcnq5	CA3	UP	1.12878	0.000720279
Olfm1	DG	UP	1.12554	4.12468e-23
Dapk1	CA2	UP	1.12426	3.18543e-24
Gpm6b	CA3	UP	1.12324	1.83178e-26
Xkr6	NP SUB	UP	1.12283	1.18609e-12
Sncb	NP SUB	UP	1.12143	1.18224e-20
Atp8a1	CA2	UP	1.12084	2.26325e-27
Elavl2	NP SUB	UP	1.12022	1.03819e-13
Cadm1	SUB-ProS	UP	1.11858	4.42084e-13
Olfm3	CT SUB	UP	1.1184	1.68444e-12
Asic2	NP SUB	UP	1.11806	4.02094e-19
Cdh9	CA3	UP	1.11623	5.94563e-18
Gabra4	DG	UP	1.11532	1.56787e-09
Tpbg	SUB-ProS	UP	1.11151	4.4194e-23
Gfra1	SUB-ProS	UP	1.11053	1.37238e-10
Map3k15	CA2	UP	1.11042	8.84778e-50
Mapk8	NP SUB	UP	1.11021	4.7439e-15
Kctd16	CA2	UP	1.11015	6.09846e-18
Rplp0	DG	UP	1.1052	1.99318e-13
Itm2c	CA3	UP	1.10378	2.69158e-23
Cadm1	CA1-ProS	UP	1.10342	1.18513e-20
Notch2	CA2	UP	1.1017	7.77021e-26
Cacnb2	CA1-ProS	UP	1.10075	7.37048e-18
Farp1	SUB-ProS	UP	1.10004	3.46802e-19
Flrt3	CA3	UP	1.09501	1.79481e-13
Ubash3b	DG	UP	1.09493	0.000294842
Edil3	CA3	UP	1.09051	7.22167e-20
Gprc5b	DG	UP	1.08979	2.59647e-05
Gk	CA2	UP	1.08819	2.34022e-16
Sorcs3	CA1	UP	1.0871	1.65749e-15
Agbl4	NP SUB	UP	1.08647	2.44086e-17
Ntrk3	DG	UP	1.08338	6.01495e-15
Cpne2	CA3	UP	1.08084	1.18697e-15
Fras1	CA1-ProS	UP	1.0801	1.44898e-15
Dzank1	NP SUB	UP	1.07486	5.47442e-16
Unc5c	SUB-ProS	UP	1.07431	0.000532046
Edil3	DG	UP	1.07293	7.3984e-05
Pitpnc1	NP SUB	UP	1.07183	7.52165e-13
Cadps2	CA1-ProS	UP	1.07168	2.46426e-20
Ddn	CA2	UP	1.06979	9.83793e-22
Gabra2	CA1-ProS	UP	1.06695	3.25013e-17
Tmem151b	CA2	UP	1.06325	4.33688e-16
Slc4a7	CA2	UP	1.06269	9.05996e-18
Gsg1l	NP SUB	UP	1.05761	1.71878e-11
Strbp	NP SUB	UP	1.05758	2.41284e-25
Chl1	CA1-ProS	UP	1.05619	1.50595e-19
Ahcyl2	CA2	UP	1.05379	2.44948e-24
Grm2	DG	UP	1.0536	3.30283e-05
Phactr1	CT SUB	UP	1.05265	7.29417e-26
Fxyd7	NP SUB	UP	1.05239	6.77322e-11
Acss1	CA2	UP	1.05137	3.41613e-16
Asic2	CT SUB	UP	1.04975	1.58298e-19
Lxn	SUB-ProS	UP	1.04975	1.91888e-16
Cspg5	NP SUB	UP	1.04881	5.27284e-10
Iqgap2	DG	UP	1.04649	4.3784e-12
Ptn	CA1-ProS	UP	1.04641	5.44288e-13
Kcnip4	DG	UP	1.04331	2.38613e-24
Pex5l	CA1	UP	1.043	4.45543e-15
Ablim1	CA2	UP	1.04179	7.89344e-17
Actb	CA2	UP	1.04178	1.37334e-17
Kcnc3	DG	UP	1.04121	2.14913e-07
Tnr	DG	UP	1.04008	2.80574e-13
Tubgcp2	DG	UP	1.0375	3.40047e-05
Lgi1	DG	UP	1.03328	1.61767e-10
Elavl4	CT SUB	UP	1.03073	5.40151e-14
Sept3	NP SUB	UP	1.02995	3.3841e-18
Cit	SUB-ProS	UP	1.02664	1.24044e-15
Rai14	NP SUB	UP	1.02642	2.54314e-14
Stmn1	CT SUB	UP	1.02609	1.30811e-16
Prickle1	NP SUB	UP	1.02287	5.81686e-20
Pde1a	CA1-ProS	UP	1.01943	1.21877e-18
Efnb2	SUB-ProS	UP	1.01943	4.0837e-16
Camk4	CA2	UP	1.01814	2.68632e-22
Me3	CT SUB	UP	1.01695	6.49104e-09
Ybx1	DG	UP	1.01539	5.38604e-07
Dlgap2	CA2	UP	1.01521	1.83388e-24
Adam11	CA3	UP	1.01514	5.87774e-09
Rims1	CA2	UP	1.01455	6.02644e-28
Ryr2	DG	UP	1.01414	2.60929e-20
Slit1	DG	UP	1.01403	2.16194e-05
Rora	NP SUB	UP	1.01267	1.37231e-12
Cpne4	NP SUB	UP	1.00967	9.80193e-12
Lrrtm4	CT SUB	UP	1.00807	4.79994e-19
Negr1	DG	UP	1.00803	1.77545e-19
Syn3	CA2	UP	1.00745	1.13519e-12
Ppp3ca	CA1	UP	1.00584	2.85029e-26
Elmo1	CT SUB	UP	1.00501	4.30505e-08
Tanc1	DG	UP	1.00434	2.23418e-07
Rogdi	DG	UP	1.0042	2.16239e-07
Shisa9	DG	UP	1.00413	5.26388e-06
Limch1	DG	UP	1.00243	3.18061e-06
Spry2	NP SUB	UP	1.00223	0.000104515
Gng4	CT SUB	UP	0.997175	0.000115489
Exoc1	DG	UP	0.996473	0.00326549
Ccdc85b	CA2	UP	0.995752	9.16539e-13
Lrp1b	CA2	UP	0.995161	3.45834e-23
Grik2	DG	UP	0.994951	6.35912e-14
Robo2	DG	UP	0.99368	4.79212e-08
Unc13b	NP SUB	UP	0.993585	8.95796e-08
Tmem200a	SUB-ProS	UP	0.991742	4.43102e-15
Tenm3	NP SUB	UP	0.989912	0.00317928
Fnbp1l	CT SUB	UP	0.989683	4.60859e-05
Capzb	CA2	UP	0.988951	2.10729e-16
Rac3	NP SUB	UP	0.988612	3.23248e-08
Nwd2	NP SUB	UP	0.988587	2.12232e-06
Nebl	DG	UP	0.988517	2.5081e-11
Rttn	CT SUB	UP	0.987062	0.000351774
Cttnbp2	SUB-ProS	UP	0.986045	8.61108e-25
Rgs20	CT SUB	UP	0.985334	4.73517e-05
Grin2a	CA1	UP	0.985239	5.61396e-26
Cacng3	SUB-ProS	UP	0.984142	3.10994e-08
Man1a2	CA2	UP	0.978461	3.43545e-13
Il1rapl1	NP SUB	UP	0.973421	9.82544e-18
Srcin1	NP SUB	UP	0.972793	2.11038e-11
Camk2a	CA2	UP	0.969626	4.63921e-29
Anxa11	DG	UP	0.969135	0.000446071
Nrxn1	NP SUB	UP	0.968847	3.74521e-33
Neto1	CA3	UP	0.967082	1.42445e-09
Bcat1	NP SUB	UP	0.965933	3.6279e-06
Ppm1e	CA2	UP	0.964314	3.58713e-27
Myo16	CA1-ProS	UP	0.961315	2.31721e-14
Scai	NP SUB	UP	0.958858	8.82312e-11
Rras2	DG	UP	0.958487	0.00149815
Sorbs2	DG	UP	0.955231	1.15272e-10
Asap1	CT SUB	UP	0.95188	6.30787e-06
Map1b	CA2	UP	0.950655	5.07221e-29
Mdga1	CA1	UP	0.950287	1.41991e-08
Srgap1	NP SUB	UP	0.949905	7.64821e-08
Nrp2	NP SUB	UP	0.949091	6.90004e-09
Sybu	DG	UP	0.948891	2.09009e-07
Ston2	DG	UP	0.948184	3.88443e-05
Mal2	CA1-ProS	UP	0.94751	4.13342e-17
Slit3	DG	UP	0.942904	1.66017e-13
Doc2b	CA1	UP	0.941003	1.03918e-11
Adcyap1r1	DG	UP	0.939172	0.00028105
Cacna1c	DG	UP	0.938947	2.39931e-12
Cadm4	NP SUB	UP	0.937993	1.7331e-07
Myh9	CA2	UP	0.93599	1.57517e-13
Ppp3ca	DG	UP	0.933335	1.16934e-29
Ptprk	DG	UP	0.932625	0.000108693
Mkl2	DG	UP	0.932335	5.15661e-13
Dusp3	CA2	UP	0.932099	2.62693e-12
Atp2c1	CA2	UP	0.929541	8.5627e-18
Nptxr	CA1-ProS	UP	0.927953	5.60068e-19
Gfra2	CT SUB	UP	0.927423	9.20631e-05
Cdh10	SUB-ProS	UP	0.926241	0.000261581
Fnbp1l	NP SUB	UP	0.924967	1.65546e-08
Dtna	DG	UP	0.92451	8.94903e-05
Rph3a	NP SUB	UP	0.924496	2.74176e-10
Lrrtm3	NP SUB	UP	0.923875	3.87417e-12
Osbpl3	SUB-ProS	UP	0.923083	1.02166e-11
Arpc2	CA2	UP	0.919195	1.06902e-18
Camk1d	CA3	UP	0.918121	1.22996e-12
Kcnn2	SUB-ProS	UP	0.917269	1.85729e-14
Rab27b	NP SUB	UP	0.916093	5.02107e-06
Rap1gap2	CT SUB	UP	0.915949	6.41191e-06
Psmc5	NP SUB	UP	0.915683	5.05285e-07
Oxr1	CT SUB	UP	0.914708	5.89333e-11
Kalrn	CA2	UP	0.914504	3.73987e-30
Tmeff2	DG	UP	0.91394	3.14412e-06
Rgma	SUB-ProS	UP	0.910929	4.957e-13
Chrm3	CT SUB	UP	0.909533	4.3314e-10
Efr3b	CA3	UP	0.90789	2.35355e-14
Cpne8	SUB-ProS	UP	0.907719	3.32405e-12
Alcam	CA1-ProS	UP	0.90755	3.11955e-05
Mdh1	NP SUB	UP	0.907429	1.42316e-09
Rab8b	CA1	UP	0.907171	3.118e-11
Tenm4	CA1-ProS	UP	0.906786	3.81121e-15
Ptk2b	CA2	UP	0.905476	6.1627e-20
Pde1b	DG	UP	0.905085	0.00192445
Rtn4rl1	CA3	UP	0.903072	2.19626e-12
Abhd3	NP SUB	UP	0.90086	8.53086e-06
Ptprj	DG	UP	0.90077	4.82691e-08
Nedd4l	DG	UP	0.900745	2.14165e-08
Myo5b	CA3	UP	0.900662	3.36242e-13
Abat	SUB-ProS	UP	0.90034	5.39279e-11
Cacna1c	CA3	UP	0.899706	6.99108e-19
Ntng1	CA1-ProS	UP	0.89852	1.97518e-09
Shisa6	CA3	UP	0.898345	7.36823e-15
Zfhx4	CA2	UP	0.897505	1.82514e-08
Ptprd	NP SUB	UP	0.896257	2.06307e-23
Camk2g	NP SUB	UP	0.895538	2.81242e-08
Syn2	CA3	UP	0.895278	3.02149e-16
Doc2b	DG	UP	0.895186	0.000966587
Vps13c	DG	UP	0.894775	0.00146271
Trpc5	CA1	UP	0.893954	7.61112e-09
Trim2	CA1	UP	0.89369	8.93571e-17
Hivep2	CA2	UP	0.892795	3.15672e-27
Ehd1	DG	UP	0.892734	0.00383542
Dgkg	CA1-ProS	UP	0.891576	1.51734e-13
Marcksl1	DG	UP	0.889506	0.00023817
Gng12	CT SUB	UP	0.88922	0.00136038
Nhsl2	DG	UP	0.886629	0.000639111
Prickle1	CT SUB	UP	0.88576	1.07869e-14
Kctd16	DG	UP	0.885689	3.95791e-08
Tspan13	SUB-ProS	UP	0.88469	2.67797e-19
Cd47	NP SUB	UP	0.884645	9.88453e-14
Grin2a	DG	UP	0.882797	4.30065e-19
Tspan9	SUB-ProS	UP	0.881029	4.7481e-12
Mmp17	CA2	UP	0.879279	6.20029e-12
Adgrb3	CT SUB	UP	0.878408	1.26758e-23
Tpd52	NP SUB	UP	0.878401	1.40263e-06
Gng7	DG	UP	0.878072	0.00169622
Gria4	CA1-ProS	UP	0.87755	7.95746e-11
Grm3	NP SUB	UP	0.877316	1.17174e-07
Camk4	CT SUB	UP	0.877088	7.97267e-11
Gpr158	CA2	UP	0.877018	4.97135e-17
Grm4	NP SUB	UP	0.875463	9.70538e-10
Mdga2	CT SUB	UP	0.875206	1.45757e-16
Sphkap	CA1	UP	0.874633	1.7093e-15
Stum	CA1-ProS	UP	0.872673	1.5475e-11
Rims2	CT SUB	UP	0.872287	2.40305e-06
Coro1c	CA2	UP	0.871137	1.419e-10
Sorl1	CA2	UP	0.870464	6.29359e-18
Agbl4	CT SUB	UP	0.870068	4.59504e-11
Tmod1	DG	UP	0.86913	0.00590825
Olfm1	CA3	UP	0.868432	2.27938e-08
Kcnip2	DG	UP	0.86587	8.32484e-06
Magi1	DG	UP	0.8657	6.66146e-05
Asph	CA2	UP	0.864614	1.58601e-08
Stox2	DG	UP	0.863099	1.82211e-06
Prkca	CA3	UP	0.863033	8.20412e-19
Tspan13	CA1	UP	0.860891	4.0027e-18
Chrm3	CA1	UP	0.860168	8.16234e-09
Lin7c	DG	UP	0.857606	0.000645799
Nwd2	CT SUB	UP	0.856382	0.000251555
Vstm2a	DG	UP	0.856222	0.000139438
Sept11	NP SUB	UP	0.854408	8.07325e-08
Cpe	CA3	UP	0.853451	8.03397e-20
C1ql3	CA1-ProS	UP	0.853372	1.62137e-10
Xkr6	CT SUB	UP	0.851261	2.48006e-05
Myrip	CA2	UP	0.850768	1.60355e-11
Arhgef6	CA2	UP	0.850015	7.92676e-16
Nrn1	DG	UP	0.848803	1.62355e-08
Grin2b	CA1	UP	0.848535	1.42293e-30
Cacng2	NP SUB	UP	0.848294	9.40534e-08
Prickle2	CA2	UP	0.846181	3.79035e-16
Elmo1	SUB-ProS	UP	0.846158	2.61961e-13
Kcnb2	CA2	UP	0.844522	1.625e-10
Grip1	SUB-ProS	UP	0.842972	6.75964e-08
Pak1	NP SUB	UP	0.842243	4.78219e-11
Tspyl4	NP SUB	UP	0.841986	5.36114e-11
Gnai1	SUB-ProS	UP	0.840774	2.18458e-12
Ak5	DG	UP	0.840247	8.82016e-10
Sema7a	CA2	UP	0.838903	1.58545e-08
Gna12	CA2	UP	0.838647	6.48103e-11
Kit	CA1-ProS	UP	0.838217	3.233e-10
Gpc1	CA3	UP	0.836986	9.43537e-06
Arhgap26	NP SUB	UP	0.836019	6.35165e-10
Tenm2	SUB-ProS	UP	0.835746	3.9744e-07
Ppp1r13b	DG	UP	0.834736	0.000401788
Rims4	CT SUB	UP	0.833424	0.00638557
Scrn1	NP SUB	UP	0.833337	4.40808e-07
Gabra3	CA1-ProS	UP	0.833036	3.99529e-11
Il1rapl1	DG	UP	0.832664	6.06533e-15
Cldnd1	NP SUB	UP	0.831462	5.98166e-05
Pgm2l1	SUB-ProS	UP	0.828727	1.2386e-17
Ppargc1a	SUB-ProS	UP	0.826686	2.57133e-10
Plk2	CA1	UP	0.825914	1.45866e-10
Flrt3	CA1-ProS	UP	0.825854	1.10932e-10
Diras1	NP SUB	UP	0.824481	8.31243e-06
Mast4	DG	UP	0.823817	0.000918589
Slc1a3	DG	UP	0.823296	9.87336e-05
Eif4a2	NP SUB	UP	0.822618	1.51189e-12
Crtac1	NP SUB	UP	0.821508	1.06907e-05
Dcx	NP SUB	UP	0.821133	1.65938e-06
Homer2	CA1	UP	0.820807	1.36885e-08
Marcksl1	NP SUB	UP	0.82079	6.10386e-07
Fgfr1	CA3	UP	0.819812	2.82477e-10
Dzank1	CT SUB	UP	0.817819	6.35241e-07
Gprc5b	SUB-ProS	UP	0.81711	1.84276e-16
Filip1l	NP SUB	UP	0.816142	1.31469e-10
Myo10	CA3	UP	0.815565	2.07653e-07
Sv2a	NP SUB	UP	0.815401	6.44127e-13
Map4	CA1	UP	0.814729	4.40707e-12
Myo16	SUB-ProS	UP	0.814483	1.14302e-08
Nptx1	DG	UP	0.814237	7.02179e-11
Ntng2	CA1-ProS	UP	0.813349	9.58552e-12
Crip2	CA2	UP	0.811815	9.09553e-07
Xylt1	SUB-ProS	UP	0.811676	2.86189e-10
Myh14	CA3	UP	0.810769	7.4418e-20
Slc8a2	DG	UP	0.810719	4.67416e-06
Rps9	DG	UP	0.810284	3.23878e-08
Fmn1	NP SUB	UP	0.807694	1.50315e-05
Ralgapa2	DG	UP	0.807367	0.00200752
Prkg1	DG	UP	0.806749	4.5175e-08
Dock3	CT SUB	UP	0.805791	1.18842e-09
Rimbp2	DG	UP	0.805486	0.000494935
Atp6v1g1	NP SUB	UP	0.804331	4.07681e-08
Plekha7	SUB-ProS	UP	0.804251	8.99773e-14
Dlgap1	DG	UP	0.804221	2.16161e-29
Xylt1	NP SUB	UP	0.804158	3.48393e-08
Nsmf	CA2	UP	0.803782	1.15161e-14
Plpp6	CA2	UP	0.802988	4.7417e-11
Epha3	CA3	UP	0.801998	7.73371e-05
Rps2	DG	UP	0.801012	0.00294913
Zdbf2	SUB-ProS	UP	0.800231	6.21734e-10
Kcnd2	CA2	UP	0.800199	1.12632e-19
Wasl	CA2	UP	0.799452	1.62747e-12
Adgrl2	SUB-ProS	UP	0.79849	1.06008e-08
Cacnb4	NP SUB	UP	0.797806	2.28087e-14
Ywhah	CA3	UP	0.797554	2.01498e-14
Arhgef17	CA2	UP	0.797551	6.50345e-10
Pfkp	CT SUB	UP	0.797461	0.000241638
Golm1	CA3	UP	0.796401	1.53157e-18
Adcy5	CA2	UP	0.796216	5.68917e-09
Bsn	CA3	UP	0.795704	3.11039e-14
Fxyd7	CT SUB	UP	0.795674	0.000181562
Dgkz	CA2	UP	0.795419	7.93777e-12
Ankrd34b	SUB-ProS	UP	0.795413	3.72553e-15
Sox5	CT SUB	UP	0.794045	7.80871e-10
Prmt8	DG	UP	0.792542	0.000676912
Kcnj3	CA2	UP	0.792382	2.75721e-15
Rpl7	DG	UP	0.791748	1.03749e-08
Myo5a	NP SUB	UP	0.789669	8.28058e-12
Cnih2	CA1	UP	0.789202	6.84071e-12
Atp2a2	NP SUB	UP	0.788442	1.86196e-10
Mt3	CA2	UP	0.787682	2.05586e-16
Ak5	CA3	UP	0.787146	3.16685e-14
Cntfr	SUB-ProS	UP	0.784992	4.85939e-12
Stt3b	SUB-ProS	UP	0.784533	3.5897e-08
Cadm3	CA3	UP	0.784409	2.38909e-10
Rnf112	CA3	UP	0.783901	2.51789e-11
Cacna1e	DG	UP	0.783677	1.54708e-11
Grm5	SUB-ProS	UP	0.782666	2.1577e-14
Magi3	SUB-ProS	UP	0.781442	1.54469e-06
Tspan7	NP SUB	UP	0.77919	2.18552e-15
C1qtnf4	CA2	UP	0.778125	6.88197e-07
Gria1	CA1	UP	0.777981	1.45046e-16
Ncam2	DG	UP	0.777305	1.35867e-08
Prkcg	CA1	UP	0.776088	1.00199e-11
Slc24a3	CA1	UP	0.773278	1.36512e-11
Dpp10	SUB-ProS	UP	0.772402	2.50528e-16
Pde4d	CT SUB	UP	0.772243	1.67743e-07
Stxbp5l	CA2	UP	0.771977	0.000491244
Rora	CT SUB	UP	0.771855	1.64813e-05
Them6	CA2	UP	0.770048	9.06233e-10
Itpr1	CA1-ProS	UP	0.76991	5.75565e-10
Ccdc136	NP SUB	UP	0.769334	3.06071e-05
Fam3c	CA2	UP	0.768441	1.18178e-10
Cnr1	CA1-ProS	UP	0.76729	2.24217e-09
Tnik	DG	UP	0.76668	4.49839e-08
Cdh2	CT SUB	UP	0.764107	1.79282e-06
Trhde	CA2	UP	0.764097	3.13981e-09
Nrp1	CA3	UP	0.763898	1.52472e-12
Anp32a	DG	UP	0.763825	2.02621e-05
Eepd1	CA2	UP	0.762425	1.72207e-15
Mycbp2	DG	UP	0.762372	1.02695e-09
Grip1	NP SUB	UP	0.762245	3.39511e-09
Abl2	CA2	UP	0.760418	1.07987e-07
Vsnl1	CT SUB	UP	0.760094	3.60303e-11
Adgrl3	CA1-ProS	UP	0.75975	1.70812e-10
Robo2	CA1	UP	0.757882	4.07311e-09
Shisa7	CA1	UP	0.757059	5.76356e-07
Dync1i1	NP SUB	UP	0.756643	5.71698e-10
Shank2	CA2	UP	0.756058	1.54389e-11
Camk2b	DG	UP	0.754838	5.60495e-11
Adcy1	DG	UP	0.753115	2.55041e-11
Hcn1	CA1-ProS	UP	0.750083	9.06683e-13
Lrfn5	DG	UP	0.74947	4.35555e-11
Nt5dc3	CA3	UP	0.749362	6.18466e-10
Exoc6b	CA1	UP	0.748756	6.24246e-10
Myo1b	CA2	UP	0.748655	6.76689e-19
Kcnip2	CA3	UP	0.747891	2.47064e-10
Ddn	DG	UP	0.747118	2.90998e-06
Sdcbp	CA3	UP	0.74572	4.84597e-12
Lsm11	CA3	UP	0.744922	1.55289e-19
Slc24a3	SUB-ProS	UP	0.744626	4.61659e-09
Tmeff2	CA3	UP	0.74453	7.03369e-10
Map1lc3a	CT SUB	UP	0.744489	1.29052e-07
Sv2b	CA1-ProS	UP	0.743702	3.47309e-14
Gabra3	SUB-ProS	UP	0.743323	9.23597e-12
Vsnl1	NP SUB	UP	0.743122	6.15489e-13
Dlgap2	DG	UP	0.742679	7.77663e-12
Trappc9	NP SUB	UP	0.742465	1.72504e-08
Gprin3	SUB-ProS	UP	0.742409	6.54517e-09
Tenm4	CA3	UP	0.742314	1.16524e-07
Pgrmc1	CA1-ProS	UP	0.741951	2.68346e-11
Stum	CA1	UP	0.741752	8.18697e-10
Nos1ap	SUB-ProS	UP	0.741611	1.85063e-08
Tuba1b	NP SUB	UP	0.740796	2.32554e-06
Tspan7	CA2	UP	0.740491	6.54427e-17
Rps3	DG	UP	0.739335	7.08653e-11
Ina	SUB-ProS	UP	0.737979	1.67447e-10
Epha5	NP SUB	UP	0.736432	6.52392e-08
Camk1d	CA2	UP	0.734971	1.08491e-14
Dscam	CA2	UP	0.734537	8.48878e-13
Ppp1r9b	CA2	UP	0.734065	1.26761e-11
Syt7	DG	UP	0.731763	4.33623e-07
Itm2b	CA1	UP	0.730355	3.03592e-10
Itpr1	CA1	UP	0.729838	4.56671e-10
Crls1	CA3	UP	0.729125	5.34381e-10
Ap2a2	CA3	UP	0.72503	1.81403e-11
Pfn2	CA2	UP	0.724362	4.90772e-17
Dmd	CT SUB	UP	0.723735	2.62388e-09
Limch1	CA2	UP	0.721475	2.37464e-08
Dab1	DG	UP	0.720869	3.63789e-16
Pnkd	SUB-ProS	UP	0.719411	1.24861e-08
Ddx17	CA2	UP	0.718986	2.44797e-10
Arl6ip1	SUB-ProS	UP	0.71793	4.16952e-11
Dab1	CA2	UP	0.717557	1.81751e-19
Kcnn2	CA2	UP	0.715554	5.02186e-09
Kif1c	CA2	UP	0.714524	6.93983e-10
Abr	CA2	UP	0.711711	3.00422e-17
Dynll1	CA2	UP	0.711066	1.78979e-14
Snca	CA3	UP	0.710084	3.25415e-14
Cacna1a	CA2	UP	0.707908	1.3411e-14
Slc17a7	CA3	UP	0.707259	1.71177e-13
Adcy9	CA2	UP	0.706173	1.4058e-10
Cttnbp2	DG	UP	0.705589	1.217e-12
Kcnab2	CA2	UP	0.70424	2.91197e-12
Kcnd2	DG	UP	0.703634	1.37751e-14
Gabra5	CA2	UP	0.703451	2.70011e-10
Lrrc8d	CA2	UP	0.702285	1.35645e-08
Arpc2	CA1	UP	0.701002	6.32619e-08
Dlg2	CT SUB	UP	0.699695	3.41116e-21
Eef1a1	DG	UP	0.699169	1.39102e-13
Ociad2	CA2	UP	0.698902	9.20144e-11
Arhgap44	CA2	UP	0.698362	3.57073e-11
Ptprj	CA2	UP	0.69466	8.82929e-12
Sh3gl2	CA3	UP	0.691697	4.29058e-13
Negr1	CA2	UP	0.690391	5.28073e-14
Uhrf1bp1l	CA2	UP	0.688259	1.03927e-08
Kif5c	CA2	UP	0.679161	1.79452e-16
Dclk1	NP SUB	UP	0.676702	2.88528e-16
Gria1	CA2	UP	0.676016	8.79613e-14
