## Supplementary Table 7 for "Synaptic proteome diversity is shaped by the levels of glutamate receptors and their regulatory proteins"

### Sheet: Suppl Table 7
LEGEND
Supplementary Table 7. Signalling pathways and GO terms enriched among genes upregulated in different neuronal types.
Sheet#1: List of representative pathways from the databases Reactome, KEGG and Wikipathways identified by PathfindR for synaptic genes upregulated in different neuronal types.
Sheet#2: List of representative GO terms identified by PathfindR for synaptic genes upregulated in different neuronal types.

### Sheet: Sig. Pathways
Type	ID	Term_Description	Fold_Enrichment	occurrence	support	lowest_p	highest_p	non_Signif_Snw_Genes	Up_regulated	Cluster	Status
361_DG	M16498	REACTOME_SEMA3A_PAK_DEPENDENT_AXON_REPULSION	25.3898	50	0.0649683	1.49742e-09	1.49742e-09	LIMK1	CFL1; FYN; NRP1	3	Representative
361_DG	M15243	REACTOME_GAP_JUNCTION_DEGRADATION	24.6204	50	0.0373832	6.97802e-06	0.00646242	ACTB	CLTB; CLTC; CLTC	14	Representative
361_DG	M27864	REACTOME_SIGNALING_BY_NTRK2_TRKB	21.666	50	0.0677966	1.04079e-08	2.91751e-05	PIK3R1	DOCK3; FYN; GRB2; NTRK2	5	Representative
361_DG	M751	REACTOME_DARPP_32_EVENTS	17.6625	44	0.0207259	0.0269966	0.0449517	PRKAR1A	PDE4D; PPP2CA; PRKAR2A	38	Representative
361_DG	M27530	REACTOME_SIGNALING_BY_FGFR1	16.5811	50	0.0450487	4.03856e-11	4.26965e-09	NRAS	FGFR1; GRB2; PPP2CA; SPRED1; SPRED2; SPRY2	1	Representative
361_DG	M39532	WP_BDNFTRKB_SIGNALING	16.4136	50	0.0171677	0.0003449	0.01154	DLG4	ARC; GRB2; HOMER1; NTRK2	26	Representative
361_DG	M27309	REACTOME_EPHA_MEDIATED_GROWTH_CONE_COLLAPSE	14.0082	37	0.00862069	4.63414e-05	4.63414e-05		EPHA10; EPHA7; FYN	21	Representative
361_DG	M39804	WP_FRAGILE_X_SYNDROME	13.8884	50	0.0942526	1.51646e-08	9.67479e-07	DLG4	AP2B1; ARC; CLTB; CLTC; CLTC; DLGAP3; EIF4A1; FYN; GRB2; HCN1; HOMER1; NTRK2; SHANK1	6	Representative
361_DG	M11362	REACTOME_THE_ROLE_OF_NEF_IN_HIV_1_REPLICATION_AND_DISEASE_PATHOGENESIS	13.1044	50	0.025641	0.000284234	0.004026	RAC1	AP2B1; ELMO1; FYN	25	Representative
361_DG	M27616	REACTOME_NEUREXINS_AND_NEUROLIGINS	12.7747	50	0.036039	2.73107e-09	1.03821e-05		DLG2; DLGAP2; DLGAP3; HOMER1; SHANK1	4	Representative
361_DG	M29843	REACTOME_PARASITE_INFECTION	12.1265	50	0.0698703	1.91858e-06	1.29653e-05	PTK2	ARPC2; ELMO1; FYN; GRB2; MYO10; WIPF3	11	Representative
361_DG	M27201	REACTOME_EPH_EPHRIN_SIGNALING	11.775	50	0.0598291	7.09031e-08	1.19557e-05	ACTB	AP2B1; ARPC2; CFL1; CLTB; CLTC; CLTC; EPHA10; EPHA7; FYN	9	Representative
361_DG	M27549	REACTOME_RHO_GTPASES_ACTIVATE_WASPS_AND_WAVES	11.2844	50	0.028574	9.05213e-05	0.00637949	PTK2	ARPC2; GRB2; WIPF3	22	Representative
361_DG	M27934	REACTOME_ASSEMBLY_AND_CELL_SURFACE_PRESENTATION_OF_NMDA_RECEPTORS	10.4163	42	0.00961538	2.10653e-05	0.0432105	DLG4	DLG2; NEFL; TUBA4A	19	Representative
361_DG	M39642	WP_ASSOCIATION_BETWEEN_PHYSICOCHEMICAL_FEATURES_AND_TOXICITY_ASSOCIATED_PATHWAYS	10.2585	50	0.028574	2.64502e-05	4.59835e-05		GRB2; NEFL; NEFM; PFN1; PPP2CA	20	Representative
361_DG	M27308	REACTOME_EPHB_MEDIATED_FORWARD_SIGNALING	9.67231	50	0.0262014	0.000145502	0.000145502	LIMK1	ARPC2; CFL1; FYN	23	Representative
361_DG	M872	REACTOME_L1CAM_INTERACTIONS	9.58671	50	0.0330782	3.41503e-10	4.66378e-08	L1CAM	ANK3; AP2B1; CLTC; FGFR1; NCAN; NRP1; NRP2; TUBA4A	2	Representative
361_DG	M11187	REACTOME_NCAM_SIGNALING_FOR_NEURITE_OUT_GROWTH	9.18049	50	0.0434783	5.58489e-06	2.59144e-05	NRAS	FGFR1; FYN; GRB2; NCAN	13	Representative
361_DG	M27651	REACTOME_COPI_INDEPENDENT_GOLGI_TO_ER_RETROGRADE_TRAFFIC	8.46327	50	0.0258621	1.54373e-05	0.0248772	ACTR1A	DYNLL1; RAB6A; TUBA4A	18	Representative
361_DG	M39860	WP_3Q29_COPY_NUMBER_VARIATION_SYNDROME	8.33306	47	0.00877193	0.00479512	0.0076491		BRINP1; DYNLL1; FYN; GRB2	35	Representative
361_DG	M875	REACTOME_NETRIN_1_SIGNALING	8.29055	49	0.0172414	0.000233433	0.00323894	DCC	FYN; MYO10; PITPNA	24	Representative
361_DG	M5539	KEGG_AXON_GUIDANCE	7.40536	50	0.043669	8.77717e-06	8.77717e-06	LIMK1	CFL1; DPYSL5; EPHA7; FYN; LRRC4C; NRP1; PAK6	15	Representative
361_DG	M27539	REACTOME_REGULATION_OF_RAS_BY_GAPS	5.97407	50	0.034188	9.98403e-06	9.98403e-06	NF1	CUL3; SPRED1; SPRED2	16	Representative
361_DG	M1073	REACTOME_POTASSIUM_CHANNELS	5.82418	50	0.0169492	0.00164062	0.00408361	GABBR2	HCN1; KCNA1; KCNA4; KCNJ4	31	Representative
361_DG	M27250	REACTOME_REGULATION_OF_HSF1_MEDIATED_HEAT_SHOCK_RESPONSE	5.20816	50	0.00881074	0.0010394	0.0010394	HSPA5	BAG3; HSPH1; RPA1	29	Representative
361_DG	M27077	REACTOME_SIGNALING_BY_VEGF	5.15856	50	0.061047	4.0872e-06	0.00243752	RAC1	ELMO1; FYN; NRP1; NRP2	12	Representative
361_DG	M705	REACTOME_MHC_CLASS_II_ANTIGEN_PRESENTATION	4.83615	35	0.00934579	0.000461828	0.0485248		AP2B1; CLTC; DYNLL1; TUBA4A	27	Representative
361_DG	M27753	REACTOME_CLATHRIN_MEDIATED_ENDOCYTOSIS	4.7347	50	0.0358752	3.18428e-08	0.000155367	SH3KBP1	AP2B1; ARPC2; CLTB; CLTC; CLTC; GRB2	7	Representative
361_DG	M41809	REACTOME_RAC1_GTPASE_CYCLE	4.53896	50	0.00884956	3.67817e-08	3.79362e-06	RAC1	ABR; DOCK3; DOCK4; FMNL1; PAK6; WIPF3	8	Representative
361_DG	M27181	REACTOME_RESOLUTION_OF_SISTER_CHROMATID_COHESION	4.47644	50	0.059322	3.72666e-07	7.67487e-06	PPP2R1A	DYNLL1; MAD1L1; PPP2CA; TUBA4A	10	Representative
361_DG	M26985	REACTOME_POST_TRANSLATIONAL_MODIFICATION_SYNTHESIS_OF_GPI_ANCHORED_PROTEINS	4.46414	50	0.00881074	1.24865e-05	0.000172376	FCGR4	CNTN3; NRN1; RTN4RL1	17	Representative
361_DG	M39577	WP_INTEGRINMEDIATED_CELL_ADHESION	4.06237	47	0.00884956	0.00210611	0.0104306	SRC	PAK6; FYN; GRB2; PAK6	32	Representative
361_DG	M39746	WP_THERMOGENESIS	3.83242	50	0.00884956	0.00257923	0.0353784	SOS1	ACSL4; FGFR1; GRB2	33	Representative
361_DG	M39341	WP_SPINAL_CORD_INJURY	3.59502	50	0.00881074	0.00775319	0.015422		ACAN; NCAN; PTPRZ1	37	Representative
361_DG	M39334	WP_EGFEGFR_SIGNALING_PATHWAY	3.34351	49	0.0176991	0.00154076	0.0431448	SH3KBP1	AP2B1; CFL1; GRB2; SPRY2	30	Representative
361_DG	M18306	KEGG_REGULATION_OF_ACTIN_CYTOSKELETON	3.2551	48	0.00900974	0.00426243	0.0412783	RAC1	ARPC2; CFL1; FGFR1; PAK6; PFN1	34	Representative
361_DG	M39764	WP_RAS_SIGNALING	3.13092	50	0.0176991	0.000479073	0.0114402	PIK3R1	PAK6; FGFR1; GRB2; NTRK2; PAK6	28	Representative
361_DG	M27440	REACTOME_SIGNALING_BY_HEDGEHOG	2.76352	21	0.00847458	0.00681195	0.00681195	PRKAR1B	CUL3; PRKAR2A; TUBA4A	36	Representative
361_DG	M2780	REACTOME_SIGNALING_BY_ROBO_RECEPTORS	2.54295	46	0.00881074	0.0334898	0.0478418	RAC1	NRP1; PAK6; PFN1; PRKAR2A	39	Representative
361_DG	M13380	KEGG_NEUROACTIVE_LIGAND_RECEPTOR_INTERACTION	1.58069	45	0.00869565	0.0375815	0.0375815	GRM3	GABRA4; GRM7; GRM8	40	Representative
358_CA3-do	M39875	WP_DISRUPTION_OF_POSTSYNAPTIC_SIGNALLING_BY_CNV	43.8551	50	0.0909091	3.36672e-08	5.03491e-07	DLGAP1	ARC; CAMK2D; HOMER1
358_CA3-do	M26985	REACTOME_POST_TRANSLATIONAL_MODIFICATION_SYNTHESIS_OF_GPI_ANCHORED_PROTEINS	15.4216	50	0.0454545	1.24865e-05	0.000425537	CNTN4	CD109; CNTN3; CPM
358_CA3-do	M39597	WP_MAPK_SIGNALING_PATHWAY	6.07517	48	0.0454545	0.026132	0.026132	CACNA2D1	CACNA1A; CACNB4; RASGRP1
358_CA3-do	M10792	KEGG_MAPK_SIGNALING_PATHWAY	5.54689	48	0.0454545	0.0346609	0.0346609	CACNA2D1	CACNA1A; CACNB4; RASGRP1
356_CA3-do	M27311	REACTOME_EPH_EPHRIN_MEDIATED_REPULSION_OF_CELLS	43.2409	48	0.0833333	6.92772e-10	7.01588e-05	EPHA10	EPHA3; EPHA4; EPHA6; EPHB1	1	Representative
356_CA3-do	M27460	REACTOME_ION_HOMEOSTASIS	43.2409	46	0.0416667	0.00131299	0.00131299		ATP2B2; CAMK2D; FXYD7; SLC8A2	2	Representative
356_CA3-do	M18437	REACTOME_G_ALPHA_Q_SIGNALLING_EVENTS	13.5793	48	0.0833333	0.00442605	0.0175313	NRAS	DAGLA; DGKZ; GRM1; PRKCD; RASGRP1	3	Representative
356_CA3-do	M39597	WP_MAPK_SIGNALING_PATHWAY	9.54669	48	0.0416667	0.00660685	0.026132	NRAS	CACNA1A; CACNG2; PRKCD; RASGRP1	4	Representative
355_CA3-ve	M512	REACTOME_DAG_AND_IP3_SIGNALING	28.2384	50	0.0555556	0.000135115	0.000135115	PLCG1	ADCY5; ITPR1; PRKCA	1	Representative
355_CA3-ve	M39782	WP_NETRINUNC5B_SIGNALING_PATHWAY	22.1478	49	0.0188679	0.000263828	0.000263828	MAPK1	DAPK1; PRKCA; RGMA	2	Representative
355_CA3-ve	M1073	REACTOME_POTASSIUM_CHANNELS	12.1456	50	0.0188679	0.000411956	0.00164062	KCNAB2	HCN1; KCND2; KCNH7	3	Representative
355_CA3-ve	M9052	KEGG_PHOSPHATIDYLINOSITOL_SIGNALING_SYSTEM	15.688	50	0.0377358	0.000754795	0.000754795	PLCG1	ITPR1; PLCE1; PRKCA	4	Representative
355_CA3-ve	M39804	WP_FRAGILE_X_SYNDROME	19.3083	50	0.0925926	0.000847353	0.00337047	GPHN	GABRA1; HCN1; ITPR1; KCND2; MAP1B; PRKCA	5	Representative
355_CA3-ve	M39764	WP_RAS_SIGNALING	6.52911	49	0.0188679	0.0114402	0.0114402	MAPK1	KSR1; PLCE1; PRKCA	6	Representative
355_CA3-ve	M18437	REACTOME_G_ALPHA_Q_SIGNALLING_EVENTS	5.56422	50	0.0188679	0.0175313	0.0175313	GNGT1	ITPR1; KALRN; PRKCA	7	Representative
353_CA3-ve	M976	REACTOME_GABA_RECEPTOR_ACTIVATION	17.3579	50	0.0222222	9.79556e-05	9.79556e-05	GABRQ	ADCY2; GABRA5; GABRB1	1	Representative
353_CA3-ve	M872	REACTOME_L1CAM_INTERACTIONS	11.8792	50	0.0222222	0.000847353	0.0083791	DLG4	ALCAM; NCAM1; NRCAM; NRP2	2	Representative
350_Mossy	M27616	REACTOME_NEUREXINS_AND_NEUROLIGINS	31.488	50	0.103448	2.80605e-07	8.32858e-05	NRXN1	EPB41L2; GRM5; LRRTM3; NRXN3	2	Representative
350_Mossy	M39655	WP_COMMON_PATHWAYS_UNDERLYING_DRUG_ADDICTION	31.2912	49	0.0344828	0.000135115	0.0401123	PRKCA	GRIA4; GRM5; PRKACB	3	Representative
350_Mossy	M26985	REACTOME_POST_TRANSLATIONAL_MODIFICATION_SYNTHESIS_OF_GPI_ANCHORED_PROTEINS	22.924	50	0.0344828	1.46316e-08	8.73678e-08	NRN1	CNTN4; CNTN5; LSAMP; NTM; PGAP1	1	Representative
350_Mossy	M39830	WP_PATHWAYS_REGULATING_HIPPO_SIGNALING	13.4586	48	0.0344828	0.00169462	0.00169462	CTNNB1	CDH10; CDH13; PRKACB	5	Representative
350_Mossy	M872	REACTOME_L1CAM_INTERACTIONS	11.0765	49	0.0344828	0.000847353	0.000847353	L1CAM	CHL1; CNTN6; NCAM1	4	Representative
349_Mossy	M27746	REACTOME_RET_SIGNALING	15.4216	50	0.025	7.51917e-08	0.00108991	GFRA3	GFRA1; GRB10; PRKACB	1	Representative
349_Mossy	M27616	REACTOME_NEUREXINS_AND_NEUROLIGINS	15.1306	49	0.0240964	2.80605e-07	8.32858e-05	NRXN1	DLGAP2; EPB41L2; LIN7A; LRRTM3	3	Representative
349_Mossy	M29742	REACTOME_SIGNALING_BY_PTK6	11.1378	50	0.0240964	2.60198e-07	0.00272879	PTK6	DOCK1; ELMO1; LRRK2	2	Representative
349_Mossy	M1921	REACTOME_REGULATION_OF_INSULIN_SECRETION	10.4146	50	0.0361446	5.84549e-06	0.000962524	GCG	CHRM3; GNB4; MARCKS; PRKACB	4	Representative
349_Mossy	M39830	WP_PATHWAYS_REGULATING_HIPPO_SIGNALING	8.62282	50	0.0240964	0.00421782	0.00421782	CDH2	CDH10; CDH13; NTRK2; PRKACB	8	Representative
349_Mossy	M39629	WP_GPCRS_OTHER	7.9137	50	0.0120482	0.000889532	0.00441617		CHRM3; CNR1; GRM8	7	Representative
349_Mossy	M39334	WP_EGFEGFR_SIGNALING_PATHWAY	6.18767	49	0.0125	0.00876377	0.00876377	MAPK1	EPS8; GRB10; IQSEC1; PTPN5; SPRY2	9	Representative
349_Mossy	M39804	WP_FRAGILE_X_SYNDROME	5.14053	49	0.0120482	0.0290003	0.0290003	FYN	CNR1; NTRK2; PTPN5	11	Representative
349_Mossy	M41809	REACTOME_RAC1_GTPASE_CYCLE	4.48001	44	0.0120482	9.27505e-05	0.000501183	CHN2	ARHGAP26; DOCK1; DOCK11; SRGAP1	6	Representative
349_Mossy	M39520	WP_REGULATION_OF_ACTIN_CYTOSKELETON	4.09144	48	0.0120482	0.0165703	0.0165703	PAK1	CHRM3; DOCK1; MYLK	10	Representative
349_Mossy	M2780	REACTOME_SIGNALING_BY_ROBO_RECEPTORS	3.76489	49	0.0240964	7.39309e-05	0.005332	ROBO2	DCC; PRKACB; SLIT2; SRGAP1	5	Representative
347_CA1-do	M27549	REACTOME_RHO_GTPASES_ACTIVATE_WASPS_AND_WAVES	44.3592	50	0.08	7.24557e-07	0.00022594	RAC1	ACTR2; ACTR3; ARPC2	1	Representative
347_CA1-do	M39642	WP_ASSOCIATION_BETWEEN_PHYSICOCHEMICAL_FEATURES_AND_TOXICITY_ASSOCIATED_PATHWAYS	24.1959	48	0.04	0.0028788	0.00801139		ACTR2; ACTR3; PFN1	2	Representative
343_CA1	M93	REACTOME_ACETYLCHOLINE_NEUROTRANSMITTER_RELEASE_CYCLE	60.5373	50	0.0727273	1.95816e-09	1.95816e-09	RAB3A	PPFIA2; RIMS1; SYT1	1	Representative
343_CA1	M27617	REACTOME_PROTEIN_PROTEIN_INTERACTIONS_AT_SYNAPSES	16.3354	50	0.0363636	1.74717e-06	0.00129432		PPFIA2; PTPRD; SLITRK4; SYT1	2	Representative
343_CA1	M19248	REACTOME_CELL_JUNCTION_ORGANIZATION	13.9072	49	0.0181818	0.000205791	0.000205791	JUP	ARHGEF6; CDH11; CDH4	4	Representative
343_CA1	M15514	REACTOME_TRANSMISSION_ACROSS_CHEMICAL_SYNAPSES	9.64382	50	0.0727273	0.000139344	0.000139344	RAB3A	ADCY1; CACNB2; GABRB1; PPFIA2; PPM1E; RIMS1; SYT1	3	Representative
343_CA1	M695	REACTOME_GLYCOSAMINOGLYCAN_METABOLISM	8.64818	47	0.0181818	0.000891556	0.000891556	BGN	B3GAT1; CHST2; GPC5	5	Representative
336_CA1-ve	M15514	REACTOME_TRANSMISSION_ACROSS_CHEMICAL_SYNAPSES	11.4807	46	0.0384615	0.0338551	0.0338551	SNAP25	CAMK4; CPLX1; GNAL; RASGRF2; SLC6A1
335_CA1-ve	M2843	REACTOME_ACTIVATION_OF_NMDA_RECEPTORS_AND_POSTSYNAPTIC_EVENTS	21.9276	50	0.0512821	0.000411956	0.000411956	CREB1	CAMK4; PRKACB; RASGRF2; TUBA1B	1	Representative
335_CA1-ve	M5113	REACTOME_GLYCOLYSIS	20.6746	44	0.025641	0.00374871	0.0104262		ALDOA; PFKP; PRKACB	2	Representative
335_CA1-ve	M27050	REACTOME_ORGANELLE_BIOGENESIS_AND_MAINTENANCE	6.72343	50	0.025641	0.013038	0.013038	CREBBP	AHI1; CAMK4; PPARGC1A; TUBA1B	3	Representative
334_CA1-ve	M26985	REACTOME_POST_TRANSLATIONAL_MODIFICATION_SYNTHESIS_OF_GPI_ANCHORED_PROTEINS	16.55	50	0.0444664	1.46316e-08	3.72846e-05	NRN1	CNTN3; CNTN4; LYPD1; NTNG2
334_CA1-ve	M522	REACTOME_CELL_CELL_COMMUNICATION	10.176	50	0.0444664	0.000723556	0.000723556	JUP	CDH13; CDH9; KIRREL3
334_CA1-ve	M15514	REACTOME_TRANSMISSION_ACROSS_CHEMICAL_SYNAPSES	7.56049	50	0.0909091	0.00925857	0.0338551	DLG4	GRIA4; GRIK3; PRKACB; SLC1A3; SYN2
334_CA1-ve	M752	REACTOME_NEUROTRANSMITTER_RECEPTORS_AND_POSTSYNAPTIC_SIGNAL_TRANSMISSION	5.883	47	0.0454545	0.00336712	0.0157849	DLG4	GRIA4; GRIK3; PRKACB
334_CA1-ve	M13380	KEGG_NEUROACTIVE_LIGAND_RECEPTOR_INTERACTION	4.39508	45	0.0416667	0.0375815	0.0375815	GRIN2B	GRIA4; GRID2; GRIK3
322 SUB-ProS	M923	REACTOME_RAP1_SIGNALLING	57.1741	50	0.0792464	1.49742e-09	0.0195645		PRKACB; PRKG1; RAPGEF4	1	Representative
322 SUB-ProS	M41809	REACTOME_RAC1_GTPASE_CYCLE	7.98521	50	0.0405405	1.19483e-07	7.9511e-06	RAC1	ABI1; ARHGAP26; SRGAP1; TIAM1; WASF3	2	Representative
319_SUB	M5485	REACTOME_MUSCLE_CONTRACTION	17.542	41	0.0666667	0.0112469	0.0112469	CALM1	ATP2B1; CAMK2G; PAK1
319_SUB	M752	REACTOME_NEUROTRANSMITTER_RECEPTORS_AND_POSTSYNAPTIC_SIGNAL_TRANSMISSION	16.0802	46	0.0666667	0.000247869	0.0157849	DLG1	CACNG3; CAMK2G; NCALD
319_SUB	M15514	REACTOME_TRANSMISSION_ACROSS_CHEMICAL_SYNAPSES	12.3992	46	0.0666667	0.000687691	0.0338551	DLG1	CACNG3; CAMK2G; NCALD
318_SUB	M7223	REACTOME_TRAFFICKING_OF_AMPA_RECEPTORS	59.1456	50	0.15	2.9236e-07	1.16e-05	DLG4	CACNG3; CAMK2G; GRIA1; PRKCA	2	Representative
318_SUB	M971	REACTOME_ION_TRANSPORT_BY_P_TYPE_ATPASES	27.3706	50	0.05	0.00285199	0.00285199	CALM1	ATP2A2; ATP2B1; CAMK2G	9	Representative
318_SUB	M3115	KEGG_LONG_TERM_POTENTIATION	25.9882	50	0.075	0.000606426	0.00838488	NRAS	ADCY1; CAMK2G; GRIA1; PRKCA	7	Representative
318_SUB	M39329	WP_CALCIUM_REGULATION_IN_THE_CARDIAC_CELL	18.7798	50	0.075	0.000170939	0.000170939	RGS14	ADCY1; ATP2A2; ATP2B1; CAMK2G; CHRM3; PRKCA	5	Representative
318_SUB	M752	REACTOME_NEUROTRANSMITTER_RECEPTORS_AND_POSTSYNAPTIC_SIGNAL_TRANSMISSION	15.6335	50	0.101282	7.79121e-09	0.00398378	DLG4	ADCY1; CACNG3; CAMK2G; GRIA1; GRIK1; NCALD; PRKCA	1	Representative
318_SUB	M12467	KEGG_ERBB_SIGNALING_PATHWAY	14.7864	50	0.025	1.83137e-06	0.000336492	NRAS	CAMK2G; PAK1; PRKCA	3	Representative
318_SUB	M39804	WP_FRAGILE_X_SYNDROME	14.66	50	0.1	0.00337047	0.00337047	PICK1	DUSP3; EPHA4; GRIA1; PRKCA	10	Representative
318_SUB	M27201	REACTOME_EPH_EPHRIN_SIGNALING	13.9828	50	0.05	2.40223e-06	0.000411956	EPHB2	EPHA4; EPHA7; PAK1	4	Representative
318_SUB	M17034	REACTOME_INTEGRATION_OF_ENERGY_METABOLISM	12.0226	50	0.025	0.00641519	0.00641519	GCG	ADCY1; CHRM3; PRKCA	11	Representative
318_SUB	M39475	WP_MYOMETRIAL_RELAXATION_AND_CONTRACTION_PATHWAYS	11.3591	50	0.025	0.000252944	0.000252944	RGS14	ADCY1; ATP2A2; CAMK2G; PRKCA	6	Representative
318_SUB	M39334	WP_EGFEGFR_SIGNALING_PATHWAY	10.5878	50	0.075	0.002208	0.00876377	MAPK8	ASAP1; IQSEC1; PAK1; PRKCA	8	Representative
318_SUB	M39597	WP_MAPK_SIGNALING_PATHWAY	7.4252	49	0.025	0.026132	0.026132	NRAS	CACNG3; DUSP3; PAK1; PRKCA	12	Representative
274_NP SUB	M2890	KEGG_CALCIUM_SIGNALING_PATHWAY	14.4226	44	0.1	0.00255378	0.00255378	PLCB1	CAMK4; CHRM3; PRKCB
271_NP SUB	M3115	KEGG_LONG_TERM_POTENTIATION	25.0601	47	0.105263	6.31e-07	0.0030133	PRKCB	GRIA1; PLCB1; PRKCG	1	Representative
271_NP SUB	M13380	KEGG_NEUROACTIVE_LIGAND_RECEPTOR_INTERACTION	10.7261	41	0.0555556	0.000790735	0.0375815	GRIN2B	GRIA1; GRID1; GRID2; GRIK4; GRM3	2	Representative

### Sheet: GO Terms
Type	ID	Term_Description	Fold_Enrichment	occurrence	support	lowest_p	highest_p	non_Signif_Snw_Genes	Up_regulated	Cluster	Status
361_DG	M11464	GOBP_G_PROTEIN_COUPLED_GLUTAMATE_RECEPTOR_SIGNALING_PATHWAY	31.249	50	0.0689655	9.92886e-09	1.22591e-05	GRM1	GRM7; GRM8; HOMER1	2	Representative
361_DG	M18253	GOMF_CAMP_BINDING	20.3118	43	0.0104167	4.88484e-05	4.88484e-05	PRKAR1A	HCN1; PDE4D; PRKAR2A	18	Representative
361_DG	M17381	GOCC_CLATHRIN_VESICLE_COAT	16.9265	50	0.026087	3.51493e-08	0.000859374		AP2B1; CLTB; CLTC; CLTC	3	Representative
361_DG	M15384	GOBP_REGULATION_OF_NEUROTRANSMITTER_RECEPTOR_ACTIVITY	14.8397	50	0.0355563	5.39583e-13	1.73666e-07	DLG4	ARC; DLG2; DLGAP2; DLGAP3; HOMER1; NEFL; NPTXR; SHANK1	1	Representative
361_DG	M5106	GOMF_TRANSMEMBRANE_RECEPTOR_PROTEIN_TYROSINE_KINASE_ACTIVITY	14.0082	50	0.0169492	1.17888e-06	0.00131972	FLT1	EPHA10; EPHA7; FGFR1; NRP1; NRP2; NTRK2	9	Representative
361_DG	M18130	GOMF_ATPASE_REGULATOR_ACTIVITY	12.5965	50	0.00884956	0.00128938	0.00198291		ATP1B1; BAG3; HSPH1; PFN1	22	Representative
361_DG	M17676	GOCC_NEUROMUSCULAR_JUNCTION	10.5791	50	0.0187798	1.33521e-05	0.0368597	DLG4	ANK3; DLG2; DLGAP3; EPHA7; NEFL	15	Representative
361_DG	M22254	GOBP_FC_RECEPTOR_MEDIATED_STIMULATORY_SIGNALING_PATHWAY	9.77202	50	0.0509339	1.98955e-05	0.000177101	PTK2	ARPC2; ELMO1; FYN; GRB2; MYO10; PLPP4; WIPF3	17	Representative
361_DG	M24855	GOBP_POSTSYNAPSE_ORGANIZATION	9.21172	50	0.0227078	1.06436e-05	0.0366084	DLG4	ARC; CFL1; EPHA7; FYN; HOMER1; INA; NEFL; NRP2; SHANK1; TANC1	13	Representative
361_DG	M17240	GOCC_POTASSIUM_CHANNEL_COMPLEX	9.12892	44	0.0169492	7.09985e-06	0.0204093	KCNAB2	DLG2; DPP6; HCN1; KCNA1; KCNA4; KCNJ4	12	Representative
361_DG	M18984	GOMF_STRUCTURAL_CONSTITUENT_OF_CYTOSKELETON	8.92828	49	0.00934579	1.63324e-05	0.0414317		ANK3; ARPC2; INA; NEFL; NEFM; TUBA4A	16	Representative
361_DG	M26032	GOCC_NEURON_PROJECTION_CYTOPLASM	8.35878	41	0.00884956	0.000318466	0.0315332	DLG4	ARC; ARMCX3; DLG2; DYNLL1; NEFL	21	Representative
361_DG	M17414	GOCC_POSTSYNAPTIC_MEMBRANE	7.89905	50	0.0174676	2.5498e-07	0.00441216	DLG4	ANK3; ARC; DLG2; EPHA7; GABRA4; GRM7; KCNA1; KCNJ4; KCTD12; LRRC4C; NRP2; RGS7BP; SHANK1; SYNE1	6	Representative
361_DG	M13554	GOBP_EPHRIN_RECEPTOR_SIGNALING_PATHWAY	7.78231	39	0.00869565	6.18487e-06	0.0224508	EPHB2	AP2B1; ARPC2; EPHA10; EPHA7; FYN	11	Representative
361_DG	M16262	GOBP_REGULATION_OF_CATION_CHANNEL_ACTIVITY	7.47102	50	0.0265487	1.24996e-07	0.000867923	DLG4	ANK3; ARC; DLG2; HOMER1; KCNA1; NEFL; PDE4D; SHANK1	5	Representative
361_DG	M12376	GOBP_POSITIVE_REGULATION_OF_PROTEIN_TYROSINE_KINASE_ACTIVITY	7.25423	43	0.00869565	1.02055e-06	0.010295		DOCK3; FYN; NTRK2	8	Representative
361_DG	M14806	GOBP_FIBROBLAST_GROWTH_FACTOR_RECEPTOR_SIGNALING_PATHWAY	6.77061	50	0.0176991	1.08955e-05	0.010376		FGFR1; GRB2; SPRED1; SPRED2; SPRY2	14	Representative
361_DG	M14191	GOBP_NEGATIVE_REGULATION_OF_CELL_PROJECTION_ORGANIZATION	6.68703	37	0.00862069	0.0295969	0.0295969	EPHB2	EPHA7; FYN; INPP5F; LINGO1; MAP4; NRP1; RTN4RL1; SPRY2	29	Representative
361_DG	M11150	GOBP_VASCULAR_ENDOTHELIAL_GROWTH_FACTOR_RECEPTOR_SIGNALING_PATHWAY	6.22585	50	0.059322	6.18487e-06	0.00425395	RAC1	ELMO1; FYN; NRP1; NRP2	10	Representative
361_DG	M24909	GOBP_POSITIVE_REGULATION_OF_PLASMA_MEMBRANE_BOUNDED_CELL_PROJECTION_ASSEMBLY	5.95219	49	0.00877193	0.00354552	0.00509823	RAC1	ARPC2; DYNLL1; NRP1; PFN1	24	Representative
361_DG	M17263	GOCC_NEURON_SPINE	5.64218	50	0.0186916	7.57073e-05	0.0336162	DLG4	ABR; ARC; HOMER1; KCNA4; NTRK2; SHANK1; SYNPO	19	Representative
361_DG	M24874	GOBP_INORGANIC_ION_IMPORT_ACROSS_PLASMA_MEMBRANE	5.48969	49	0.00877193	0.00718894	0.00718894	PRNP	ATP1B1; FYN; KCNJ4	26	Representative
361_DG	M19293	GOMF_PROTEIN_C_TERMINUS_BINDING	5.29545	48	0.00881074	0.0051309	0.0228041	PPP1R9B	ATP1B1; DYNLL1; HPCAL4; NEFL; PPP2CA; PRRC2C; SHANK1	25	Representative
361_DG	M4499	GOCC_SPINDLE_POLE	4.51374	50	0.00884956	4.44724e-07	0.000294671	CCNB1	CUL3; MAD1L1; PLK2; PPP2CA; SPAG5	7	Representative
361_DG	M6298	GOCC_CONTRACTILE_FIBER	3.90612	21	0.00862069	0.0031512	0.0374441		ANK3; BAG3; HOMER1; PDE4DIP; SYNE1; SYNPO	23	Representative
361_DG	M1242	GOCC_ANCHORED_COMPONENT_OF_MEMBRANE	3.76145	50	0.00881074	0.000302566	0.00413859	FCGR4	CNTN3; NRN1; RGS7BP; RTN4RL1	20	Representative
361_DG	M13074	GOBP_PROTEIN_KINASE_B_SIGNALING	3.53249	50	0.0176215	7.10176e-08	0.021814	PIK3R1	FGFR1; FYN; GRB2; INPP5F; NTRK2; SPRY2	4	Representative
361_DG	M7069	GOBP_RHO_PROTEIN_SIGNAL_TRANSDUCTION	3.47211	50	0.00881074	0.0110939	0.0110939	LIMK1	CFL1; CUL3; NRP1	27	Representative
361_DG	M12265	GOBP_NEGATIVE_REGULATION_OF_ANION_TRANSPORT	2.34819	49	0.00877193	0.0360679	0.0360679	ANXA1	BAG3; GRM7; NDFIP2	30	Representative
361_DG	M1220	GOMF_TRANSLATION_REGULATOR_ACTIVITY	2.21987	42	0.00869565	0.0152478	0.0152478	RPS14	EIF4A1; EIF5A; EIF5A	28	Representative
358_CA3-do	M10207	GOBP_MEMBRANE_DEPOLARIZATION	24.3007	50	0.136364	3.76021e-06	0.00312575	SCN11A	CACNA1A; CACNB4; CAMK2D; SCN1B	1	Representative
358_CA3-do	M24889	GOBP_NEURON_PROJECTION_ORGANIZATION	22.2756	50	0.0454545	0.0101354	0.020191		ARC; EPHB1; HOMER1; TANC1	5	Representative
358_CA3-do	M16262	GOBP_REGULATION_OF_CATION_CHANNEL_ACTIVITY	19.3567	50	0.0909091	5.04701e-05	0.00544724		ARC; CACNB4; CAMK2D; HOMER1; PDE4D; SCN1B	3	Representative
358_CA3-do	M15384	GOBP_REGULATION_OF_NEUROTRANSMITTER_RECEPTOR_ACTIVITY	19.2242	50	0.0454545	1.50675e-05	4.50407e-05	DLGAP1	ARC; DLGAP2; HOMER1	2	Representative
358_CA3-do	M1242	GOCC_ANCHORED_COMPONENT_OF_MEMBRANE	12.9941	50	0.0454545	0.000302566	0.00627488	CNTN4	CD109; CNTN3; CPM; RGS7BP	4	Representative
358_CA3-do	M15608	GOBP_NEURON_PROJECTION_GUIDANCE	5.41839	50	0.0454545	0.0306864	0.0306864	EPHA10	EPHA6; EPHB1; SCN1B	6	Representative
356_CA3-do	M24873	GOBP_REGULATION_OF_POSTSYNAPTIC_CYTOSOLIC_CALCIUM_ION_CONCENTRATION	165.396	46	0.0416667	0.037182	0.037182		ATP2B2; GRM1; SLC8A2	7	Representative
356_CA3-do	M19086	GOMF_EPHRIN_RECEPTOR_ACTIVITY	122.516	48	0.0416667	7.71303e-12	8.74852e-06	EPHA10	EPHA3; EPHA4; EPHA6; EPHB1	1	Representative
356_CA3-do	M25987	GOCC_POSTSYNAPTIC_DENSITY_MEMBRANE	36.2711	45	0.0416667	0.00312575	0.00312575	DLG1	ATP2B2; CACNG2; DAGLA; EPHA4; GRM1	5	Representative
356_CA3-do	M10207	GOBP_MEMBRANE_DEPOLARIZATION	28.6401	46	0.08	0.000784258	0.00312575	SCN11A	CACNA1A; CACNG2; CAMK2D; SCN1B	3	Representative
356_CA3-do	M9182	GOMF_CALMODULIN_BINDING	18.3774	46	0.0416667	0.00173087	0.00173087		ATP2B2; CAMK1D; CAMK2D; MYH14; SLC8A2; SYT7	4	Representative
356_CA3-do	M18217	GOMF_CHANNEL_REGULATOR_ACTIVITY	17.7846	45	0.0416667	0.0142106	0.0142106	DLG1	CACNG2; CAMK2D; FXYD7; SCN1B	6	Representative
356_CA3-do	M40351	GOBP_REGULATION_OF_HEART_CONTRACTION	15.5302	45	0.0416667	0.000236062	0.000236062	DLG1	ATP2B2; CACNG2; CAMK2D; FXYD7; SCN1B; SLC8A2	2	Representative
355_CA3-ve	M13764	GOBP_CAMERA_TYPE_EYE_PHOTORECEPTOR_CELL_DIFFERENTIATION	49.1103	50	0.0188679	7.58754e-05	0.0139557		DSCAM; HCN1; SDK2	3	Representative
355_CA3-ve	M10964	GOBP_REGULATION_OF_DENDRITE_MORPHOGENESIS	19.8164	50	0.0188679	1.09757e-06	0.00125152	TNIK	KALRN; LZTS1; PTPRD	1	Representative
355_CA3-ve	M24857	GOBP_REGULATION_OF_POSTSYNAPSE_ORGANIZATION	18.3664	47	0.0188679	0.00378331	0.00378331	GRIN2B	DNM3; GRID2; KALRN; PTPRD	8	Representative
355_CA3-ve	M17263	GOCC_NEURON_SPINE	15.688	50	0.0188679	0.0336162	0.0336162	HIP1R	ASIC2; DNM3; GRID2; KCND2; LZTS1; MAP1B; SORCS2	10	Representative
355_CA3-ve	M18703	GOMF_VOLTAGE_GATED_POTASSIUM_CHANNEL_ACTIVITY	15.0605	50	0.0188679	0.000784258	0.00312575	KCNAB2	HCN1; KCND2; KCNH7	5	Representative
355_CA3-ve	M12944	GOBP_DENDRITE_MORPHOGENESIS	14.941	50	0.0188679	2.78114e-05	0.0138756	TNIK	DNM3; DSCAM; KALRN; LZTS1; PTPRD	2	Representative
355_CA3-ve	M14201	GOBP_REGULATION_OF_SYNAPSE_STRUCTURE_OR_ACTIVITY	14.094	47	0.0188679	0.0463174	0.0463174	GRIN2B	ADGRL2; ASIC2; DNM3; GRID2; KALRN; PTPRD; SLITRK4	12	Representative
355_CA3-ve	M7204	GOBP_LOCOMOTORY_BEHAVIOR	12.8943	45	0.0188679	0.0216376	0.0216376	AVP	ADCY5; DAB1; DSCAM; KALRN; KCND2	9	Representative
355_CA3-ve	M10060	GOBP_POTASSIUM_ION_TRANSPORT	12.2776	50	0.0188679	0.000134143	0.0113135	KCNAB2	DPP10; DPP6; HCN1; KCND2; KCNH7; KCNIP3	4	Representative
355_CA3-ve	M26831	GOMF_LIGAND_GATED_CATION_CHANNEL_ACTIVITY	12.1456	48	0.0188679	0.00143712	0.00143712	ASIC1	ASIC2; HCN1; ITPR1	6	Representative
355_CA3-ve	M16429	GOBP_CELL_CELL_ADHESION_VIA_PLASMA_MEMBRANE_ADHESION_MOLECULES	10.5762	50	0.0188679	0.0448514	0.0448514	MAPK14	DAB1; DSCAM; GRID2; PTPRD; SDK2	11	Representative
355_CA3-ve	M10768	GOBP_SODIUM_ION_TRANSMEMBRANE_TRANSPORT	9.33501	48	0.0188679	0.00316534	0.00316534	ASIC1	ASIC2; DMD; HCN1	7	Representative
355_CA3-ve	M24692	GOBP_REGULATION_OF_PEPTIDE_HORMONE_SECRETION	7.92657	50	0.0377358	0.0478148	0.0478148		ADCY5; ITPR1; KALRN; PRKCA	13	Representative
353_CA3-ve	M18911	GOMF_EXTRACELLULAR_LIGAND_GATED_ION_CHANNEL_ACTIVITY	16.2381	50	0.0222222	0.000425751	0.000425751	GABRQ	GABRA5; GABRB1; GRID1	1	Representative
353_CA3-ve	M12615	GOBP_CHLORIDE_TRANSPORT	12.5845	50	0.0222222	0.000880856	0.000880856	GABRQ	GABRA5; GABRB1; SLC1A3	2	Representative
353_CA3-ve	M10060	GOBP_POTASSIUM_ION_TRANSPORT	10.9431	43	0.0222222	0.0113135	0.0113135	KCND2	ADRA2A; ATP1B2; KCND3; KCNIP2; KCNN2; SLC1A3	6	Representative
353_CA3-ve	M18977	GOMF_POTASSIUM_CHANNEL_ACTIVITY	10.2731	43	0.0222222	0.00173362	0.00173362	KCND2	KCND3; KCNIP2; KCNN2	3	Representative
353_CA3-ve	M16150	GOBP_CARDIAC_CONDUCTION	10.1693	43	0.0222222	0.00410951	0.00410951	KCND2	ATP1B2; KCND3; KCNIP2; KCNN2	4	Representative
353_CA3-ve	M17414	GOCC_POSTSYNAPTIC_MEMBRANE	9.78795	50	0.0222222	0.025324	0.025324	GABRQ	FLRT3; GABRA5; GABRB1; GRID1; KCND3; NRP2; SHISA9	8	Representative
353_CA3-ve	M15608	GOBP_NEURON_PROJECTION_GUIDANCE	9.06992	50	0.0444444	0.0306864	0.0306864	FYN	ALCAM; DAB1; FLRT3; NCAM1; NRCAM; NRP2; UNC5A	10	Representative
353_CA3-ve	M9182	GOMF_CALMODULIN_BINDING	7.45749	45	0.0222222	0.0406394	0.0406394		DAPK1; KCNN2; PDE1A; RASGRF2	11	Representative
353_CA3-ve	M1242	GOCC_ANCHORED_COMPONENT_OF_MEMBRANE	6.99139	50	0.0444444	0.00627488	0.00627488	PRNP	LYPD1; NCAM1; NEGR1	5	Representative
353_CA3-ve	M17419	GOCC_CATION_CHANNEL_COMPLEX	4.95941	48	0.0222222	0.0149476	0.0149476	CNTNAP2	KCND3; KCNIP2; SHISA9	7	Representative
353_CA3-ve	M5345	GOMF_PROTEIN_MACROMOLECULE_ADAPTOR_ACTIVITY	4.07595	33	0.0222222	0.0269263	0.0269263	MAPT	ATP1B2; FLRT3; FSCN1	9	Representative
350_Mossy	M10552	GOMF_IONOTROPIC_GLUTAMATE_RECEPTOR_ACTIVITY	65.8762	32	0.0344828	1.03889e-05	1.03889e-05	GRIN2B	GRIA4; GRID2; GRIK2	2	Representative
350_Mossy	M1242	GOCC_ANCHORED_COMPONENT_OF_MEMBRANE	20.2813	50	0.103448	5.88781e-07	3.50445e-06	NRN1	CDH13; CNTN4; CNTN5; CNTN6; LSAMP; NCAM1; NTM	1	Representative
349_Mossy	M11914	GOBP_CALCIUM_DEPENDENT_CELL_CELL_ADHESION_VIA_PLASMA_MEMBRANE_CELL_ADHESION_MOLECULES	22.2756	50	0.0120482	0.000312865	0.000312865	CDH2	ATP2C1; CDH10; CDH13	1	Representative
349_Mossy	M15685	GOBP_CENTRAL_NERVOUS_SYSTEM_NEURON_DEVELOPMENT	13.546	50	0.0120482	0.0137565	0.0239909		DCC; DCLK1; NTRK2; PLXNA4; SLIT2	9	Representative
349_Mossy	M25987	GOCC_POSTSYNAPTIC_DENSITY_MEMBRANE	13.1895	16	0.0116295	0.00312575	0.00312575	DLG1	CACNG3; DCC; LIN7A; LRRC4C; LRRTM3	5	Representative
349_Mossy	M40667	GOMF_CELL_CELL_ADHESION_MEDIATOR_ACTIVITY	13.0748	50	0.0120482	0.000649633	0.000649633	NTNG1	CNTN4; CNTN6; LRRC4C	3	Representative
349_Mossy	M2926	GOCC_CORTICAL_CYTOSKELETON	9.01036	50	0.0120482	0.0120739	0.024047	MYH9	CALB2; EPB41L2; RIMS2; TMOD1	8	Representative
349_Mossy	M11150	GOBP_VASCULAR_ENDOTHELIAL_GROWTH_FACTOR_RECEPTOR_SIGNALING_PATHWAY	6.91312	50	0.0722892	0.00452703	0.0112714	KDR	DOCK1; ELMO1; GRB10	6	Representative
349_Mossy	M11274	GOBP_NEUROTRANSMITTER_TRANSPORT	6.50207	50	0.0120482	0.000650134	0.000650134	RAB3A	CNR1; CSPG5; LIN7A; LRRK2; RAB3B; RIMS2	4	Representative
349_Mossy	M15341	GOBP_REGULATION_OF_CELL_PROJECTION_ASSEMBLY	6.30442	49	0.0120482	0.000353313	0.000353313	HDAC4	DOCK11; EPS8; FNBP1L; GAP43; SLIT2	2	Representative
349_Mossy	M40637	GOMF_GTPASE_ACTIVATOR_ACTIVITY	6.07517	44	0.0120482	0.00595342	0.00595342	CHN2	ARHGAP26; DOCK1; LRRK2; RGS12; RGS6; SMAP1; SRGAP1	7	Representative
349_Mossy	M17820	GOBP_ACTIN_FILAMENT_BASED_MOVEMENT	5.81103	50	0.0122704	0.0463393	0.0463393	MYH10	CTNNA3; FNBP1L; MYO1B; TMOD1	11	Representative
349_Mossy	M12250	GOBP_REGULATION_OF_MITOCHONDRION_ORGANIZATION	4.35827	49	0.0120482	0.0453436	0.0453436	YWHAZ	LRRK2; MCU; VAT1	10	Representative
349_Mossy	M17098	GOCC_EXOCYTIC_VESICLE	4.28835	48	0.0120482	0.0470621	0.0470621	RAB5B	CTTNBP2; IQSEC1; LRRK2; RAB3B	12	Representative
347_CA1-do	M24909	GOBP_POSITIVE_REGULATION_OF_PLASMA_MEMBRANE_BOUNDED_CELL_PROJECTION_ASSEMBLY	23.3983	50	0.12	8.70997e-07	0.00518759	RAC1	ACTR2; ACTR3; ARPC2; PFN1	1	Representative
347_CA1-do	M17419	GOCC_CATION_CHANNEL_COMPLEX	13.1111	50	0.04	0.0149476	0.0149476	CACNG2	CNIH2; KCNIP4; KCNQ5; OLFM3; PDE4D	2	Representative
346_CA1-do	M10386	GOBP_COGNITION	25.7283	41	0.2	0.0247013	0.0247013	MAPT	ACTR2; ARC; CNTNAP2; PTN
346_CA1-do	M15451	GOBP_POSITIVE_REGULATION_OF_CELL_DEVELOPMENT	17.3449	41	0.2	0.0336304	0.0336304	MAPT	ACTR2; ARPC2; PTN
344_CA1	M15384	GOBP_REGULATION_OF_NEUROTRANSMITTER_RECEPTOR_ACTIVITY	39.6498	48	0.176471	3.02431e-06	0.00662289	SHANK3	DLGAP2; HOMER1; NEFL
344_CA1	M24855	GOBP_POSTSYNAPSE_ORGANIZATION	19.6901	47	0.117647	5.4794e-05	0.0230052	KALRN	HOMER1; INA; NEFL
344_CA1	M22625	GOBP_REGULATION_OF_SIGNALING_RECEPTOR_ACTIVITY	18.4359	47	0.0588235	6.76848e-05	0.0269307	SHANK3	DLGAP2; HOMER1; NEFL
343_CA1	M29386	GOBP_REGULATION_OF_SYNAPTIC_VESICLE_EXOCYTOSIS	39.5821	50	0.0181818	7.52236e-07	7.52236e-07	RAB3A	ADCY1; ATP2A2; CACNB2; PPFIA2; RIMS1; SYT1	2	Representative
343_CA1	M10238	GOBP_GLUTAMATE_SECRETION	27.0825	50	0.0363636	2.05102e-07	2.05102e-07	RAB3A	PPFIA2; RIMS1; SYT1	1	Representative
343_CA1	M24854	GOBP_PRESYNAPSE_ORGANIZATION	23.9333	42	0.0181818	0.000607295	0.000607295		PPFIA2; PTPRD; SLITRK4	4	Representative
343_CA1	M13877	GOBP_CALCIUM_ION_REGULATED_EXOCYTOSIS	19.4176	50	0.0181818	0.00100218	0.00100218	RAB3A	ATP2A2; RIMS1; SYT1	5	Representative
343_CA1	M16776	GOBP_LAMELLIPODIUM_ASSEMBLY	15.8328	50	0.0181818	1.88122e-06	2.80402e-05	RAC1	ARHGEF6; KIT; SRGAP2	3	Representative
343_CA1	M13900	GOBP_POSITIVE_REGULATION_OF_DEVELOPMENTAL_GROWTH	11.4348	50	0.0181818	0.00591061	0.00591061	MAPK14	CDH4; CDKL5; DSCAM; RIMS1; SYT1	6	Representative
343_CA1	M16429	GOBP_CELL_CELL_ADHESION_VIA_PLASMA_MEMBRANE_ADHESION_MOLECULES	9.63608	50	0.0181818	0.0113135	0.0113135	MAPK14	CDH11; CDH4; CNTN4; DSCAM; PTPRD	9	Representative
343_CA1	M17762	GOCC_EXTRINSIC_COMPONENT_OF_PLASMA_MEMBRANE	8.96848	49	0.0181818	0.00627488	0.00627488	JUP	ATP2A2; CDH11; CDH4; SERPINE2	7	Representative
343_CA1	M17453	GOCC_PRESYNAPTIC_MEMBRANE	7.73784	41	0.0181818	0.0163342	0.0163342	SNAP25	PTPRD; RIMS1; SYT1	11	Representative
343_CA1	M1242	GOCC_ANCHORED_COMPONENT_OF_MEMBRANE	7.14676	50	0.0181818	0.0249166	0.0249166	NRN1	CNTN4; GPC5; LSAMP	13	Representative
343_CA1	M11041	GOBP_MEMBRANE_FUSION	7.09747	50	0.0181818	0.0220873	0.0220873	RAB3A	DNM3; RIMS1; SYT1	12	Representative
343_CA1	M13402	GOBP_AMINOGLYCAN_METABOLIC_PROCESS	6.5135	47	0.0181818	0.0070477	0.0070477	BGN	B3GAT1; CHST2; GPC5	8	Representative
343_CA1	M488	GOBP_CALCIUM_MEDIATED_SIGNALING	5.91456	50	0.0363636	0.0373372	0.0373372	PPP1R9B	ATP1B1; ATP2A2; DMD	14	Representative
343_CA1	M19293	GOMF_PROTEIN_C_TERMINUS_BINDING	5.74935	50	0.0181818	0.039964	0.039964	PPP1R9B	ATP1B1; KSR1; SYT1	15	Representative
343_CA1	M11497	GOMF_GTPASE_BINDING	4.94776	50	0.0181818	0.0160795	0.0160795	RAPGEF4	CDKL5; RIMS1; SRGAP2	10	Representative
336_CA1-ve	M11448	GOBP_REGULATION_OF_MEMBRANE_DEPOLARIZATION	47.6451	43	0.0384615	0.000763043	0.000763043	SRC	FGF12; FHL1; KDR	2	Representative
336_CA1-ve	M25714	GOCC_SYNAPTIC_VESICLE_MEMBRANE	20.1791	50	0.0769231	0.00105894	0.0209266	RAB5B	RAB3C; SH3GL2; SV2A	3	Representative
336_CA1-ve	M24840	GOBP_VESICLE_MEDIATED_TRANSPORT_IN_SYNAPSE	12.7053	50	0.153846	1.45711e-06	0.0107719	VAMP4	CPLX1; NAPB; SH3GL2; SV2A	1	Representative
334_CA1-ve	M25991	GOCC_NEUROTRANSMITTER_RECEPTOR_COMPLEX	31.376	49	0.136364	5.4066e-07	0.000740115	DLG4	GRIA4; GRID2; GRIK3; SHISA9	1	Representative
334_CA1-ve	M1242	GOCC_ANCHORED_COMPONENT_OF_MEMBRANE	15.688	50	0.0444664	5.88781e-07	0.00090069	NRN1	CDH13; CNTN3; CNTN4; LYPD1; NTNG2; RAB3B	2	Representative
334_CA1-ve	M15384	GOBP_REGULATION_OF_NEUROTRANSMITTER_RECEPTOR_ACTIVITY	15.4731	46	0.0454545	0.0026582	0.0367112	CACNG2	GRIA4; RELN; SHISA9	4	Representative
334_CA1-ve	M25987	GOCC_POSTSYNAPTIC_DENSITY_MEMBRANE	14.8623	44	0.0416667	0.00312575	0.00312575	CACNG2	CACNA1C; GRID2; SHISA9	5	Representative
334_CA1-ve	M17419	GOCC_CATION_CHANNEL_COMPLEX	9.2737	48	0.0833333	0.000194665	0.0232834	CACNG2	CACNA1C; DPP10; GRIA4; GRIK3; SHISA9	3	Representative
328 SUB-ProS	M17453	GOCC_PRESYNAPTIC_MEMBRANE	23.2135	41	0.0909091	0.0405776	0.0405776	SLC6A4	CDH2; KCTD16; KCTD8
328 SUB-ProS	M17414	GOCC_POSTSYNAPTIC_MEMBRANE	17.1522	44	0.0909091	0.00194456	0.025324	SLC6A4	CDH2; GRIA4; KCTD16; KCTD8
326 SUB-ProS	M11069	GOBP_REGULATION_OF_EPITHELIAL_CELL_MIGRATION	13.3384	32	0.125	0.0180072	0.0180072	RHOA	ATP2B4; DOCK1; SLIT2
326 SUB-ProS	M15451	GOBP_POSITIVE_REGULATION_OF_CELL_DEVELOPMENT	10.8406	32	0.125	0.0336304	0.0336304	RHOA	DOCK1; IL1RAPL1; SLIT2
325 SUB-ProS	M1242	GOCC_ANCHORED_COMPONENT_OF_MEMBRANE	22.9717	48	0.0555556	0.00627488	0.00627488	NTNG1	GPC4; LYPD1; NEGR1
325 SUB-ProS	M14201	GOBP_REGULATION_OF_SYNAPSE_STRUCTURE_OR_ACTIVITY	17.6895	38	0.0555556	0.0116844	0.0116844	LRP8	DNM3; GPC4; RELN
325 SUB-ProS	M10094	GOBP_DENDRITE_DEVELOPMENT	15.6774	44	0.111111	0.0167854	0.0167854	WASL	DCC; DNM3; RELN
325 SUB-ProS	M17414	GOCC_POSTSYNAPTIC_MEMBRANE	13.783	48	0.0555556	0.025324	0.025324	CHRM2	DCC; DNM3; GRM7
325 SUB-ProS	M15608	GOBP_NEURON_PROJECTION_GUIDANCE	12.7719	46	0.111111	0.0306864	0.0306864	ROBO3	DCC; RELN; SLIT3
322 SUB-ProS	M14748	GOBP_MUSCLE_HYPERTROPHY	18.325	48	0.0384615	0.00325062	0.0448492		ATP2B4; CAMK2D; PRKCA; SORBS2; TIAM1	3	Representative
322 SUB-ProS	M10094	GOBP_DENDRITE_DEVELOPMENT	9.48385	46	0.0133333	0.00333638	0.00333638	FYN	ACSL4; DCC; GRIP1; PRKG1; RELN; TIAM1; TRPC5	4	Representative
322 SUB-ProS	M13921	GOBP_REGULATION_OF_NERVOUS_SYSTEM_PROCESS	7.3932	50	0.0133333	0.0110939	0.0110939	APP	GRM1; RELN; WASF3	5	Representative
322 SUB-ProS	M15540	GOBP_CELL_CELL_JUNCTION_ASSEMBLY	7.33001	49	0.0133333	0.00278891	0.00278891	JUP	CDH10; CDH6; PRKCA	2	Representative
322 SUB-ProS	M2403	GOBP_ACTIN_POLYMERIZATION_OR_DEPOLYMERIZATION	4.51374	50	0.0268468	0.000152463	0.000152463	CYFIP2	ABI1; EPS8; WASF3	1	Representative
319_SUB	M12976	GOBP_REGULATION_OF_METAL_ION_TRANSPORT	19.6025	44	0.0666667	0.0165478	0.0165478	NOS1	ATP2B1; CAMK2G; HPCA; NOS1AP	2	Representative
319_SUB	M17791	GOCC_TRANSPORT_VESICLE_MEMBRANE	17.8462	49	0.0666667	0.0145101	0.0145101	SLC18A3	NCALD; SLC17A6; SYT2	1	Representative
318_SUB	M34283	GOBP_CELL_JUNCTION_DISASSEMBLY	64.3208	45	0.025	0.000426365	0.000426365		DUSP3; EPHA4; IQSEC1	2	Representative
318_SUB	M17060	GOCC_EXCITATORY_SYNAPSE	31.376	38	0.025	0.00733768	0.00733768	DLG4	CACNG3; ELFN1; GRIA1	6	Representative
318_SUB	M16102	GOBP_REGULATION_OF_MUSCLE_ADAPTATION	22.5687	50	0.05	0.00300411	0.0149142		ATP2A2; CAMK2G; PAK1; PRKCA	4	Representative
318_SUB	M13554	GOBP_EPHRIN_RECEPTOR_SIGNALING_PATHWAY	14.7864	50	0.05	6.18487e-06	0.0011364	EPHB2	EPHA4; EPHA7; PAK1	1	Representative
318_SUB	M17414	GOCC_POSTSYNAPTIC_MEMBRANE	12.5068	49	0.025	0.00576143	0.0262254	DLG4	ADCY1; CACNG3; CHRM3; EPHA4; EPHA7; GRIA1; GRIK1	5	Representative
318_SUB	M10443	GOBP_LYSOSOMAL_TRANSPORT	12.3694	50	0.025	0.00195238	0.00195238	VPS35	CACNG3; SORL1; SORT1	3	Representative
318_SUB	M17098	GOCC_EXOCYTIC_VESICLE	9.17231	50	0.025	0.0118728	0.0118728	STX1B	GRIA1; IQSEC1; LGI3; SYT2	8	Representative
318_SUB	M12976	GOBP_REGULATION_OF_METAL_ION_TRANSPORT	8.16772	50	0.025	0.0165478	0.0165478	NOS1	ATP2B1; CAMK2G; HPCA; NOS1AP	9	Representative
318_SUB	M16844	GOCC_CLATHRIN_COATED_VESICLE	7.5229	50	0.025	0.00974131	0.0386358	SH3GL2	NCALD; SORT1; SYT2	7	Representative
274_NP SUB	M24840	GOBP_VESICLE_MEDIATED_TRANSPORT_IN_SYNAPSE	13.5412	30	0.1	0.0427109	0.0427109	CYFIP1	CADPS2; DNM3; PRKCB
274_NP SUB	M26036	GOCC_DISTAL_AXON	9.12892	43	0.1	0.0336304	0.0336304	TSC1	NEFL; PRKCB; TENM2
271_NP SUB	M10552	GOMF_IONOTROPIC_GLUTAMATE_RECEPTOR_ACTIVITY	116.068	50	0.111111	5.38074e-08	0.00943248	GRIN2B	GRIA1; GRID1; GRID2; GRIK4	1	Representative
271_NP SUB	M18783	GOMF_GLUTAMATE_RECEPTOR_ACTIVITY	102.097	50	0.111111	2.43531e-07	0.0193614	GRIN2B	GRIA1; GRID1; GRID2; GRIK4; GRM3	2	Representative
271_NP SUB	M25991	GOCC_NEUROTRANSMITTER_RECEPTOR_COMPLEX	45.9435	47	0.111111	5.4066e-07	0.000185434	DLG4	GRIA1; GRID2; GRIK4; SHISA9	3	Representative
271_NP SUB	M15384	GOBP_REGULATION_OF_NEUROTRANSMITTER_RECEPTOR_ACTIVITY	30.2094	45	0.0555556	0.0026582	0.0230228	DLG4	GRIA1; NPTX1; NPTXR; SHISA9	9	Representative
271_NP SUB	M25987	GOCC_POSTSYNAPTIC_DENSITY_MEMBRANE	29.0169	46	0.108187	1.87299e-05	0.0270564	GRIN2B	GRIA1; GRID1; GRID2; SHISA9	5	Representative
271_NP SUB	M16262	GOBP_REGULATION_OF_CATION_CHANNEL_ACTIVITY	19.0111	44	0.0555556	0.000745949	0.0216376	DLG4	GRIA1; HAP1; KCNAB1; NOS1AP; SHISA9	7	Representative
271_NP SUB	M17240	GOCC_POTASSIUM_CHANNEL_COMPLEX	18.5839	41	0.0555556	0.0248725	0.043343	DLG4	GRIK4; KCNAB1; NOS1AP	10	Representative
271_NP SUB	M17263	GOCC_NEURON_SPINE	16.4084	44	0.0555556	0.00134359	0.0336162	DLG4	GRIA1; GRID2; GRM3; HAP1; SHISA9	8	Representative
271_NP SUB	M17414	GOCC_POSTSYNAPTIC_MEMBRANE	16.0802	45	0.105263	3.61198e-05	0.025324	DLG4	DGKB; GRIA1; GRID1; GRID2; GRIK4; GRM3; SHISA9	6	Representative
271_NP SUB	M17419	GOCC_CATION_CHANNEL_COMPLEX	13.5793	42	0.0555556	1.49736e-05	0.00285976	DLG4	GRIA1; GRIK4; KCNAB1; NOS1AP; SHISA9	4	Representative
271_NP SUB	M15608	GOBP_NEURON_PROJECTION_GUIDANCE	10.6433	20	0.05	0.0306864	0.0306864	FYN	DSCAML1; EFNB2; EPHA6; PLXNA4; SLIT3	11	Representative
